# Genomic prediction of symbiotic interactions between two *Endozoicomonas* clades and their coral host, *Acropora loripes*

**DOI:** 10.1101/2025.02.16.638547

**Authors:** Cecilie R Gotze, Kshitij Tandon, Gayle K Philip, Ashley M Dungan, Justin Maire, Lone Hoj, Linda L Blackall, Madeleine JH van Oppen

**Affiliations:** School of BioSciences, The University of Melbourne, Parkville, VIC 3010, Australia; Australian Institute of Marine Science, Townsville, QLD 4810, Australia; Melbourne Integrative Genomics, The University of Melbourne, Parkville, VIC 3010, Australia; Department of Microbiology and Immunology at the Peter Doherty Institute of Infection and Immunity, The University of Melbourne, Parkville, VIC 3010, Australia; Melbourne Bioinformatics, The University of Melbourne, Parkville, VIC 3010, Australia

**Keywords:** environmental microbiology, coral, symbiosis, microbiome, *Endozoicomonas*, comparative genomics, phylogenomics

## Abstract

**Background:** The bacterial genus *Endozoicomonas* is a predominant member of the coral microbiome, widely recognised for its ubiquity and ability to form high-density aggregates within coral tissues. Hence, investigating its metabolic interplay with coral hosts offers critical insights into its ecological roles and contributions to coral health and resilience.

**Results:** Using long- and short-read whole-genome sequencing of 11 *Endozoicomonas* strains from *Acropora loripes*, genome sizes were found to range between 5.8 and 7.1 Mbp. Phylogenomic analysis identified two distinct clades within the family Endozoicomonadaceae. Metabolic reconstruction uncovered clade-specific pathways, including the degradation of holobiont-derived carbon and lipids (e.g., galactose, starch, triacylglycerol, D-glucuronate), latter of suggest involvement of *Endozoicomonas* in host ‘sex-type’ steroid hormone metabolism. A clade-specific type 6 Secretion System (T6SS) and predicted effector molecules were identified, potentially facilitating coral-bacterium symbiosis. Additionally, genomic analyses revealed diverse phosphorus acquisition strategies, implicating *Endozoicomonas* in holobiont phosphorus cycling and stress responses.

**Conclusions:** This study reveals clade-specific genomic signatures of *Endozoicomonas* supporting its mutualistic lifestyle within corals. Findings suggests possible roles in nutrient cycling, reproductive health, and stress resilience, offering novel insights into coral holobiont functioning and potential strategies for reef restoration.
