## Supplementary data overview for "Genomic prediction of symbiotic interactions between two *Endozoicomonas* clades and their coral host, *Acropora loripes*"

### Sheet: Fille overview
Table S1: List of all Endozoicomonadaceae genomes used for phylogenomic analyses.
Table S2: List of all genes screened in this with corresponding gene symbols and names.
Table S3: List of all eukaryotic-like proteins identified in each respective clade.
Table S4: List of type VI secretion system (T6SS) core subunits (TssA-TssM) and accessory components
Table S5: List of predicted type VI secretion system effectors (T6SSEs) in the genomes of Endozoicomonas Clade-A.
