## Supplementary material for "Genomic prediction of symbiotic interactions between two *Endozoicomonas* clades and their coral host, *Acropora loripes*": Table S2

### Sheet: Table S2
Clade A	Clade B	Role	KO number	Gene symbol	Enzyme	EC number
	+	Oxidative stress	K00537	arsC	arsenate reductase	1.20.4.1
	+	Oxidative stress	K03325	arsB, Acr3	arsenite resistance transporter
	+	Oxidative stress	K07755	arsM, AS3MT	Arsenite methyltransferase	2.1.1.137
+	+	Oxidative stress	K01681	acnA	aconitase A	4.2.1.3
		Oxidative stress	K01682	acnB	aconitase B	4.2.1.3 4.2.1.99
+	+	Oxidative stress	K03386	ahpC	NADPH-dependent alkyl hydroperoxide	1.11.1.15
+	+	Oxidative stress	K03387	ahpF	NADH-dependent peroxiredoxin subunit F	1.8.1.-
+	+	Oxidative stress	K03564	bcp	Thioredoxin-dependent peroxiredoxin	1.11.1.24
	+	Oxidative stress	K24158	prx	Thioredoxin-dependent peroxiredoxin	1.11.1.24
		Oxidative stress	K06073	btuC	import system permease protein
+	+	Oxidative stress	K10563	fpg, mutM	Formamidopyrimidine-DNA glycosylase	3.2.2.23 4.2.99.18
+	+	Oxidative stress	K00528	fpr	ferredoxin/flavodoxin reductase	1.18.1.2 1.19.1.1
	+	Oxidative stress	K01679	fumC	fumarate hydratase class II	4.2.1.2
+	+	Oxidative stress	K03711	fur	ferric uptake regulator
		Oxidative stress	K03781	KatA	Catalase
	+	Oxidative stress	K03781	katB	Catalase
		Oxidative stress	K03781	katE	Catalase (hydroperoxidase II)	1.11.1.6
+	+	Oxidative stress	K03782	katG	Catalase peroxidase (hydroperoxidase I)	1.11.1.21
+		Oxidative stress	K01151	nfo	deoxyribonuclease IV	3.1.21.2
+		Oxidative stress	K04068	nrdG	Anaerobic ribonucleoside-triphosphate reductase
		Oxidative stress	K06191	nrdH	glutaredoxin-like protein NrdH	NA
+	+	Oxidative stress	K04761	oxyR	Hydrogen peroxide-inducible genes activator	1.3.98.4
+	+	Oxidative stress	K04564	sodB/SOD2	superoxide dismutase, Fe-Mn	1.15.1.1
	+	Oxidative stress	K04565	sodC	Superoxide dismutase [Cu-Zn]	1.15.1.1
	(+)	Oxidative stress	K00518	sodN	nickel superoxide dismutase [Ni]	1.15.1.1
		Oxidative stress	K13639	SoxR	Redox-sensitive transcriptional activator SoxR
		Oxidative stress	K13631	SoxS	mar-sox-rob regulon activator
+	+	Oxidative stress		srkA	stress response kinase A	2.7.11.1
+	+	Oxidative stress	K03564	bcp	Thioredoxin peroxidase	1.11.1.15
		Oxidative stress	K00384	trxB	Thioredoxin reductase	1.8.1.9
+	+	Oxidative stress	K03671	trxA	Thioredoxin 1
	+	Oxidative stress	K03672	trxC	Thioredoxin 2	1.8.1.8
+	+	Oxidative stress	K03053	rpoH	DNA-directed RNA polymerase subunit H	2.7.7.6
+	+	Oxidative stress	K04072	adhE	acetaldehyde dehydrogenase / alcohol dehydrogenase	1.2.1.10 1.1.1.1
+		Oxidative stress	K03690	UbiJ	ubiquinone biosynthesis accessory factor	NA
+		Oxidative stress	K03688	ubiB	ubiquinone biosynthesis protein	NA
+	+	Oxidative stress	K00568	UbiG	Ubiquinone biosynthesis O-methyltransferase	NA
+	+	Oxidative stress	K03183	UbiE	Ubiquinone/menaquinone biosynthesis C-methyltransferase UbiE	NA
+		Oxidative stress	K03186	UbiX	UbiX is a flavin prenyltransferase required for bacterial ubiquinone biosynthesis	NA
+		Oxidative stress	K03179	UbiA	4-hydroxybenzoate octaprenyltransferase, Mediates the second step in the final reaction sequence of ubiquinone-8 (UQ-8) biosynthesis	NA
		Oxidative stress	K18800	UbiI	The enzyme from the bacterium Escherichia coli (UbiI) catalyses the first hydroxylation during the aerobic biosynthesis of	1.14.13.240
+		Oxidative stress	K21498	HigA-1	antitoxin	NA
+		Oxidative stress	K21495	FitA	antitoxin	NA
+		Oxidative stress	K19159	YefM	antitoxin	NA
+		Oxidative stress	K18831	HigA	HTH-type transcriptional regulator / antitoxin	NA
		Oxidative stress	K04063	osmC	lipoyl-dependent peroxidase	1.11.1.15
		Nitric Oxide reduction		norB, norC	Nitric-oxide reductase	1.7.2.5
		Nitric Oxide reduction	K12264	norV	anaerobic nitric oxide reductase flavorubredoxin
		Nitric Oxide reduction	K00376	nosZ	nitrous-oxide reductase	1.7.2.4
	+	Nitric Oxide reduction		hmp	flavohemoglobin	1.14.12.17
		Zeanthin & carotenoid synthesis		crtR	beta-carotene hydroxylase	1.14.15.24
+	+	Gluthathione Metabolism	K00681	ggt	gamma-glutamyltranspeptidase / glutathione hydrolase	2.3.2.2 3.4.19.13
+	+	Gluthathione Metabolism	K01919	gshA	glutamate--cysteine ligase	6.3.2.2
+	+	Gluthathione Metabolism	K01920	gshB	glutathione synthetase	6.3.2.3
+	+	Gluthathione Metabolism	K03423	gst	bis-gamma-glutamylcystine reductase	1.8.1.13
+	+	Gluthathione Metabolism	K11142	pepA	cytosol aminopeptidase	3.4.11.1 3.4.11.5
+	+	Gluthathione Metabolism	K00383	GSR	glutathione reductase (NADPH)	1.8.1.7
+	+	Gluthathione Metabolism	K00031	IDH	isocitrate dehydrogenase	1.1.1.42
+	+	Gluthathione Metabolism	K00799	GST	glutathione transferase	2.5.1.18
		Gluthathione Metabolism	K00032	N/A	phosphogluconate 2-dehydrogenase	1.1.1.43
		Gluthathione Metabolism	K00033	PGD	6-phosphogluconate dehydrogenase	1.1.1.44 1.1.1.343
		Gluthathione Metabolism	K00036	G6PD	glucose-6-phosphate 1-dehydrogenase	1.1.1.49 1.1.1.363
		Gluthathione Metabolism	K05360	TXNDC12	protein-disulfide reductase (glutathione)	1.8.4.2
+	+	Gluthathione Metabolism	K00432	gpx, btuE, bsaA	Glutathione peroxidase	1.11.1.9
		Gluthathione Metabolism	K05361	gpx4	phospholipid-hydroperoxide glutathione peroxidase	1.11.1.12
		Gluthathione Metabolism	K00310	SE	pyrimidodiazepine synthase	1.5.4.1
		Gluthathione Metabolism	K01581	SpeC, SpeF	ornithine decarboxylase	4.1.1.17
		Gluthathione Metabolism	K03674	grxA	glutaredoxin 1	NA
		Gluthathione Metabolism	K03675	grxB	glutaredoxin 2	NA
		Gluthathione Metabolism	K03676	grxC	glutaredoxin 3	NA
+	+	Gluthathione Metabolism	K03675	grxD	monothiol glutaredoxin	NA
+	+	Gluthathione Metabolism	K00797	SpeE	spermidine synthase	2.5.1.16
+		Gluthathione Metabolism	K01917	gsp	glutathionylspermidine synthase	6.3.1.8
+		Gluthathione Metabolism	K01460	gsp	glutathionylspermidine amidase/synthetase	3.5.1.78 6.3.1.8
		Gluthathione Metabolism	K00802	SMS	spermine synthase	2.5.1.22
		Gluthathione Metabolism	K01833	TryS	trypanothione synthetase/amidase	6.3.1.9 3.5.1.-
		Gluthathione Metabolism	K04283	TryR	trypanothione-disulfide reductase	1.8.1.12
		Gluthathione Metabolism	K00434		L-ascorbate peroxidase	1.11.1.11
	+	Gluthathione Metabolism	K11069	potD	spermidine/putrescine transport system substrate-binding protein
	+	Gluthathione Metabolism	K11070	potC	Spermidine/putrescine transport system permease protein PotB
	+	Gluthathione Metabolism	K11071	potB	Spermidine/putrescine-binding periplasmic protein
	+	Gluthathione Metabolism	K11072	potA	Spermidine/putrescine import ATP-binding protein PotA	7.6.2.11
+		Gluthathione Metabolism	K11075	potH	Putrescine transport system permease protein PotH
+			K11076	potG	putrescine transport system permease protein
	+	Glycine Betaine Metabolism	NA	betA	choline dehydrogenase	1.1.99.1
	+	Glycine Betaine Metabolism	NA	betB	NAD/NADP-dependent betaine aldehyde dehydrogenase	1.2.1.8
+		Glycine Betaine Metabolism	K02001	proW, ousW	glycine betaine/proline transport system permease protein	NA
+		Glycine Betaine Metabolism	K02000	proV, gbuA	glycine betaine/proline transport system ATP-binding protein	7.6.2.9
		DMSP synthesis pathway	K24666	dsyB	DMSP methyltransferase	2.1.1.373
		DMSP Demethylation pathway	K17486	dmdA	DMSP demethylase	2.1.1.269
+		dddD cleavage pathway	NA	dddD	DMSP-cleavage enzyme	3.1.2
		DMSP cleavage pathway	K01271	dddP	DMSP lyase	4.4.1.3
		DMSP cleavage pathway	K16953	dddL	DMS lyase	4.4.1.3
		DMSP cleavage pathway	NA	dddK	DMSP lyase	NA
		DMSP cleavage pathway	NA	dddX	DMSP lyase	NA
		DMSP cleavage pathway	K16953	dddQ	DMS lyase	4.4.1.3
		DMSP cleavage pathway	K16953	dddW	DMS lyase	4.4.1.3
		DMSP cleavage pathway	K16953	dddY	DMSP lyase enzyme	4.4.1.3
		Acrylate metabolism in DMSP-catabolizing bacteria.	NA	acuN	Acryloyl-CoA transferase	NA
		Acrylate metabolism in DMSP-catabolizing bacteria.	NA	acuK	(methylthio)Acryloyl-CoA hydratase	NA
		Acrylate metabolism in DMSP-catabolizing bacteria.	K01908	prpE	Propionate-CoA ligase	6.2.1.17
+	+	Acrylate metabolism in DMSP-catabolizing bacteria.		acs	acetyl-CoA synthetase	6.2.1.1
+	+	Acrylate metabolism in DMSP-catabolizing bacteria.	K19745	acuI	Acryloyl-CoA reductase	1.3.1.-
		Acrylate metabolism in DMSP-catabolizing bacteria.	NA	acuH	acryloyl-CoA hydratase	EC 4.2.1.74
		Acrylate metabolism in DMSP-catabolizing bacteria.	NA	dddA	Alcohol dehydrogenase	NA
		Acrylate metabolism in DMSP-catabolizing bacteria.	NA	dddB	Aldehyde dehydrogenase	1.2.1.18, 1.2.1.27
		Acrylate metabolism in DMSP-catabolizing bacteria.	NA	dddC	Aldehyde dehydrogenase	NA
+		Sulfur metabolism	K07306	dmsABC	DMSO reductase	1.8.5.3
+		Steroid degradation	K03333	choD	cholesterol oxidase	1.1.3.6
		Steroid degradation	K18687	fadD3	HIP-CoA ligase	6.2.1.41
		Steroid degradation	K01822	NA	steroid Delta-isomerase	5.3.3.1
		Steroid degradation	K05296	NA	(17)beta-hydroxysteroid dehydrogenase	1.1.1.51
		Steroid degradation	K05898	kstD	3-oxosteroid 1-dehydrogenase	1.3.99.4
		Steroid degradation	K15982	kshA	3-ketosteroid 9alpha-monooxygenase subunit A	1.14.15.30
		Steroid degradation	K15983	kshB	3-ketosteroid 9alpha-monooxygenase subunit B	1.14.15.30
		Steroid degradation	K16047	hsaA	3-hydroxy-9,10-secoandrosta-1,3,5(10)-triene-9,17-dionemonooxygenase	1.14.14.12
		Steroid degradation	K16049	hsaC	3,4-dihydroxy-9,10-secoandrosta-1,3,5(10)-triene-9,17-dione 4,5-dioxygenase	1.13.11.25
		Steroid degradation	K16050	hsaD	4,5:9,10-diseco-3-hydroxy-5,9,17-trioxoandrosta-1(10),2-diene-4-oate hydrolase	3.7.1.17
		Steroid degradation	K16051	tesI	3-oxo-5alpha-steroid 4-dehydrogenase	1.3.99.5
+	+	Methione biosynthesis	K00928	lysC	aspartate kinase	2.7.2.4
		Methione biosynthesis	K12524	thrA	bifunctional aspartokinase / homoserine dehydrogenase 1	2.7.2.4 1.1.1.3
		Methione biosynthesis	K12525	metL	bifunctional aspartokinase / homoserine dehydrogenase 2	2.7.2.4 1.1.1.3
+	+	Methione biosynthesis	K00133	asd	aspartate-semialdehyde dehydrogenase	1.2.1.11
+	+	Methione biosynthesis	K00003	hom	homoserine dehydrogenase	1.1.1.3
		Methione biosynthesis	K12524	thrA	bifunctional aspartokinase / homoserine dehydrogenase 1	2.7.2.4 1.1.1.3
		Methione biosynthesis	K12525	metL	bifunctional aspartokinase / homoserine dehydrogenase 2	2.7.2.4 1.1.1.3
		Methione biosynthesis	K00651	metA	homoserine O-succinyltransferase/O-acetyltransferase	2.3.1.46 2.3.1.31
+	+	Methione biosynthesis	K00641	metX	homoserine O-acetyltransferase/O-succinyltransferase	2.3.1.31 2.3.1.46
		Methione biosynthesis	K01739	metB	cystathionine gamma-synthase	2.5.1.48
		Methione biosynthesis	K01760	metC	cysteine-S-conjugate beta-lyase	4.4.1.13
+	+	Methione biosynthesis	K14155	patB, malY	cysteine-S-conjugate beta-lyase	4.4.1.13
+	+	Methione biosynthesis	K00548	metH, MTR	5-methyltetrahydrofolate--homocysteine methyltransferase	2.1.1.13
		Methione biosynthesis	K24042	yitJ	methionine synthase / methylenetetrahydrofolate reductase (NADH)	2.1.1.13 1.5.1.54
+	+	Methione biosynthesis	K00549	metE	5-methyltetrahydropteroyltriglutamate--homocysteine methyltransferase	2.1.1.14
+	+	Cysteine biosynthesis	K00640	cysE	serine O-acetyltransferase	2.3.1.30
+	+	Cysteine biosynthesis	K23304	cysE	serine O-acetyltransferase	2.3.1.30
+	+	Cysteine biosynthesis	K01738	cysM	cysteine synthase B	2.5.1.47
		Cysteine biosynthesis	K13034	ATCYSC1	L-3-cyanoalanine synthase/ cysteine synthase	2.5.1.47 4.4.1.9
		Cysteine biosynthesis	K17069	MET17	O-acetylhomoserine/O-acetylserine sulfhydrylase	2.5.1.49 2.5.1.47
+		Carbon Utilisation	K02529	galR	HTH-type transcriptional regulator GalR	NA
+		Carbon Utilisation	K01785	galM	aldose 1-epimerase	5.1.3.3
+		Carbon Utilisation	K00849	galK	galactokinase	2.7.1.6
+		Carbon Utilisation	K00965	galT	UDPglucose--hexose-1-phosphate uridylyltransferase	2.7.7.12
+	+	Carbon Utilisation	K01784	galE	UDP-glucose 4-epimerase	5.1.3.2
+	+	Carbon Utilisation	K00963	UGP2, galU, galF (gtaB)	UTP--glucose-1-phosphate uridylyltransferase	2.7.7.9
+		Carbon Utilisation	K01785	mro, galM	aldose 1-epimerase, (also known as mutarotase)	5.1.3.3
+		Carbon Utilisation	K01190	lacZ	beta-galactosidase	3.2.1.23
+	+	Carbon Utilisation	K07406 K07407 K01189	GLA, melA, rafA	alpha-galactosidase	3.2.1.22
+	+	Carbon Utilisation	K00690	NA	sucrose phosphorylase	2.4.1.7
+	+	Carbon Utilisation	K01625	eda	2-dehydro-3-deoxyphosphogluconate aldolase / (4S)-4-hydroxy-2-oxoglutarate aldolase	NA
+		Carbon Utilisation	K01176	AMY	alpha-amylase	3.2.1.1
+		Carbon Utilisation	K01200	pulA	pullulanase	3.2.1.41
+		Carbon Utilisation	K01208	cd	cyclomaltodextrinase / maltogenic alpha-amylase / neopullulanase	:3.2.1.54 3.2.1.133 3.2.1.135
+	+	Carbon Utilisation	K01214	ISA	isoamylase	3.2.1.68
+		D-Glucuronate degradation	K01812	uxaC	glucuronate isomerase	5.3.1.12
+		D-Glucuronate degradation	K00040	uxuB	fructuronate reductase	1.1.1.57
+		D-Glucuronate degradation	K01686	uxuA	mannonate dehydratase	4.2.1.8
		D-Glucuronate degradation	K08323	manD, rspA	mannonate dehydratase	4.2.1.8
+		D-Glucuronate degradation	K00874	kdgK	2-dehydro-3-deoxygluconokinase	2.7.1.45
+	+	D-Glucuronate degradation	K01625	eda	2-dehydro-3-deoxyphosphogluconate aldolase / (4S)-4-hydroxy-2-oxoglutarate aldolase	4.1.2.14 4.1.3.42
		D-Glucuronate degradation	K17463	dgaF	2-dehydro-3-deoxy-phosphogluconate aldolase	4.1.2.14
+		Glycerol metabolim	K01046	hlyC (lipA)	Triacylglycerol lipase	3.1.1.3
+		Glycerol metabolim	NA	lifO	Lipase chaperone	NA
+		Glycerolipid metabolism	K00111	glpA	Anaerobic glycerol-3-phosphate dehydrogenase subunit A	1.1.5.3
+		Glycerolipid metabolism	K00112	glpB	Anaerobic glycerol-3-phosphate dehydrogenase subunit B	1.1.5.3
+		Glycerolipid metabolism	K00113	glpC	Anaerobic glycerol-3-phosphate dehydrogenase subunit C
+	+	Glycerolipid metabolism	K00111, K00112	glpD	Aerobic glycerol-3-phosphate dehydrogenase	1.1.5.3
		Glycerolipid metabolism	K00057	gpsA	Glycerol-3-phosphate dehydrogenase	1.1.1.94
+	+	Glycerolipid metabolism	K06188	glpF	Glycerol uptake facilitator protein (part of glpFK operon)	NA
+	+	Glycerolipid metabolism	K00864	glpK	Glycerol kinase (part of glpFK operon)	2.7.1.30
+	+	Glycerolipid metabolism	K02444	glpR	Glycerol-3-phosphate regulon repressor
	+	Glycerolipid metabolism	annota vs KO not match	glpT	Glycerol-3-phosphate transporter	1.1.5.3
		Glycerolipid metabolism	K05813	ugpB	sn-glycerol 3-phosphate transport system substrate-binding protein
		Glycerolipid metabolism	K05814	ugpA	sn-glycerol 3-phosphate transport system permease protein
		Glycerolipid metabolism	K05815	ugpE	sn-glycerol 3-phosphate transport system permease protein
		Glycerolipid metabolism	K05816	ugpC	sn-glycerol 3-phosphate transport system ATP-binding protein	7.6.2.10
		Lipoic acid metabolism	K03644	lipA	Lipoyl synthase	2.8.1.8
		Lipoic acid metabolism	K03801	lipB	Octanoyltransferase	2.3.1.181
		Transporters	K11085	msbA	ATP-binding cassette, subfamily B, bacterial MsbA	7.5.2.6
		Transporters	K18889	mdlA	ATP-binding cassette, subfamily B, multidrug efflux pump
		Transporters	K18890	mdlB	ATP-binding cassette, subfamily B, multidrug efflux pump
		Transporters	K11004	hlyB	ATP-binding cassette, subfamily B, bacterial HlyB/CyaB
+		Transporters	K13409	cvaB	ATP-binding cassette, subfamily B, bacterial CvaB/MchF/RaxB
		Transporters	K12541	lapB	ATP-binding cassette, subfamily C, bacterial LapB
+		Transporters	K12536	hasD	ATP-binding cassette, subfamily C, type I secretion system permease/ATPase
		Transporters	K16012	cydC	ATP-binding cassette, subfamily C, bacterial CydC
		Transporters	K16013	cydD	ATP-binding cassette, subfamily C, bacterial CydD
		Transporters	K15738	uup;	ABC transport system ATP-binding/permease protein
		Transporters	K02020	modA	molybdate transport system substrate-binding protein
		Transporters	K02018	modB	molybdate transport system permease protein
		Transporters	K02017	modC	molybdate transport system ATP-binding protein	7.3.2.5
		Transporters	K15576	nrtA	nitrate/nitrite transport system substrate-binding protein
		Transporters	K15577	nrtB	nitrate/nitrite transport system permease protein
		Transporters	K15578	nrtC	nitrate/nitrite transport system ATP-binding protein	7.3.2.4
		Transporters	K02012	afuA	iron(III) transport system substrate-binding protein
		Transporters	K02011	afuB	iron(III) transport system permease protein
		Transporters	K02010	afuC	iron(III) transport system ATP-binding protein	7.2.2.7
	+	Transporters	K11069	potD	spermidine/putrescine transport system substrate-binding protein
	+	Transporters	K11071	potB	spermidine/putrescine transport system permease protein
	+	Transporters	K11072	potA	spermidine/putrescine transport system ATP-binding protein	7.6.2.11
+		Transporters	K11073	potF	putrescine transport system substrate-binding protein
		Transporters	K11074	potI	putrescine transport system permease protein
+		Transporters	K11075	potH	putrescine transport system permease protein
+		Transporters	K11076	potG	putrescine transport system ATP-binding protein	7.6.2.16
+		Transporters	K02002	proX	glycine betaine/proline transport system substrate-binding protein
+		Transporters	K02001	proW	glycine betaine/proline transport system permease protein
+		Transporters	K02000	proV	glycine betaine/proline transport system ATP-binding protein	7.6.2.9
		Transporters	K15598	thiY	putative hydroxymethylpyrimidine transport system substrate-binding protein
		Transporters	K15599	thiX	putative hydroxymethylpyrimidine transport system permease protein
		Transporters	K15600	thiZ	putative hydroxymethylpyrimidine transport system ATP-binding protein
+		Transporters	K05777	ynjB	putative thiamine transport system substrate-binding protein
+		Transporters	K05778	ynjC	putative thiamine transport system permease protein
+		Transporters	K05779	ynjD	putative thiamine transport system ATP-binding protein
		Transporters	K10108	malE	maltose/maltodextrin transport system substrate-binding protein
		Transporters	K10109	malF	maltose/maltodextrin transport system permease protein
		Transporters	K10110	malG	maltose/maltodextrin transport system permease protein
		Transporters	K10111	malK	multiple sugar transport system ATP-binding protein	7.5.2.-
	+	Transporters	K10112	msmX	multiple sugar transport system ATP-binding protein	7.5.2.-
+		Transporters	K15770	cycB	arabinogalactan oligomer / maltooligosaccharide transport system substrate-binding protein
+		Transporters	K15771	ganP	arabinogalactan oligomer / maltooligosaccharide transport system permease protein
+		Transporters	K15772	ganQ	arabinogalactan oligomer / maltooligosaccharide transport system permease protein
+		Transporters	K10195	togA	oligogalacturonide transport system ATP-binding protein
+		Transporters	K10540	mglB	methyl-galactoside transport system substrate-binding protein
+		Transporters	K10541	mglC	methyl-galactoside transport system permease protein
+		Transporters	K10542	mglA	methyl-galactoside transport system ATP-binding protein	7.5.2.11
+		Transporters	K05813	ugpB	sn-glycerol 3-phosphate transport system substrate-binding protein
+		Transporters	K05814	ugpA	sn-glycerol 3-phosphate transport system permease protein
+		Transporters	K05815	ugpE	sn-glycerol 3-phosphate transport system permease protein
+		Transporters	K05816	ugpC	sn-glycerol 3-phosphate transport system ATP-binding protein	7.6.2.10
+		Transporters	K07335	bmpA	basic membrane protein A and related proteins
+		Transporters	K23535	nupB	general nucleoside transport system permease protein
+		Transporters	K23536	nupC	general nucleoside transport system permease protein
+		Transporters	K23537	nupA	general nucleoside transport system ATP-binding protein
+	+	Transporters	K02067	mlaD	phospholipid/cholesterol/gamma-HCH transport system substrate-binding protein
+	+	Transporters	K02066	mlaE	phospholipid/cholesterol/gamma-HCH transport system permease protein
+	+	Transporters	K02065	mlaF	phospholipid/cholesterol/gamma-HCH transport system ATP-binding protein
+	+	Transporters	K07323	mlaC	phospholipid transport system substrate-binding protein
	+	Transporters	K02027	ABC.	MS.Smultiple sugar transport system substrate-binding protein
	+	Transporters	K02025	ABC.	MS.Pmultiple sugar transport system permease protein
	+	Transporters	K02026	ABC.	MS.P1multiple sugar transport system permease protein
+	+	Transporters	K07122	mlaB	phospholipid transport system transporter-binding protein
+	+	Transporters	K02040	pstS	phosphate transport system substrate-binding protein
+	+	Transporters	K02037	pstC	phosphate transport system permease protein
+	+	Transporters	K02038	pstA	phosphate transport system permease protein
+	+	Transporters	K02036	pstB	phosphate transport system ATP-binding protein	7.3.2.1
+	+	Transporters	K09997	artI	arginine transport system substrate-binding protein
+	+	Transporters	K09998	artM	arginine transport system permease protein
+	+	Transporters	K09999	artQ	arginine transport system permease protein
+	+	Transporters	K10000	artP	arginine transport system ATP-binding protein	7.4.2.1
+		Transporters	K10041	peb1	Caspartate/glutamate/glutamine transport system ATP-binding protein	7.4.2.1
+	+	Transporters	K09969	aapJ	general L-amino acid transport system substrate-binding protein
+	+	Transporters	K09970	aapQ	general L-amino acid transport system permease protein
+	+	Transporters	K09971	aapM	general L-amino acid transport system permease protein
+	+	Transporters	K09972	aapP	general L-amino acid transport system ATP-binding protein	7.4.2.1
+	+	Transporters	K01999	livK	branched-chain amino acid transport system substrate-binding protein
+	+	Transporters	K01997	livH	branched-chain amino acid transport system permease protein
+	+	Transporters	K01998	livM	branched-chain amino acid transport system permease protein
+	+	Transporters	K01995	livG	branched-chain amino acid transport system ATP-binding protein
+	+	Transporters	K01996	livF	branched-chain amino acid transport system ATP-binding protein
+	+	Transporters	K02073	metQ	D-methionine transport system substrate-binding protein
+	+	Transporters	K02072	metI	D-methionine transport system permease protein
+	+	Transporters	K02071	metN	D-methionine transport system ATP-binding protein
+	+	Transporters	K11959	urtA	urea transport system substrate-binding protein
+	+	Transporters	K11960	urtB	urea transport system permease protein
+	+	Transporters	K11961	urtC	urea transport system permease protein
+	+	Transporters	K11962	urtD	urea transport system ATP-binding protein
+	+	Transporters	K11963	urtE	urea transport system ATP-binding protein
	+	Transporters	K16961	yxeM	putative S-methylcysteine transport system substrate-binding protein
	+	Transporters	K16962	yxeN	putative S-methylcysteine transport system permease protein
+	+	Transporters	K02030	ABC.	PA.Spolar amino acid transport system substrate-binding protein
+	+	Transporters	K02029	ABC.	PA.Ppolar amino acid transport system permease protein
	+	Transporters	K02028	ABC.	PA.Apolar amino acid transport system ATP-binding protein	7.4.2.1
	+	Transporters	K15580	oppA	oligopeptide transport system substrate-binding protein
	+	Transporters	K15581	oppB	oligopeptide transport system permease protein
	+	Transporters	K15582	oppC	oligopeptide transport system permease protein
	+	Transporters	K15583	oppD	oligopeptide transport system ATP-binding protein
	+	Transporters	K10823	oppF	oligopeptide transport system ATP-binding protein
+	+	Transporters	K02035	ABC.	PE.Speptide/nickel transport system substrate-binding protein
+	+	Transporters	K02033	ABC.	PE.Ppeptide/nickel transport system permease protein
+	+	Transporters	K02034	ABC.	PE.P1peptide/nickel transport system permease protein
+		Transporters	K02032	ddpF	peptide/nickel transport system ATP-binding protein
+	+	Transporters	K13893	yejA	microcin C transport system substrate-binding protein
+	+	Transporters	K13894	yejB	microcin C transport system permease protein
+	+	Transporters	K13895	yejE	microcin C transport system permease protein
+	+	Transporters	K13896	yejF	microcin C transport system ATP-binding protein
+	+	Transporters	K23227	fhuD	ferric hydroxamate transport system substrate-binding protein
	+	Transporters	K25290	fhuA	ferric hydroxamate/heme transport system ATP-binding protein	7.2.2.16
+	+	Transporters	K23228	fhuB	ferric hydroxamate transport system permease protein
+		Transporters	K10829	fhuC	ferric hydroxamate transport system ATP-binding protein	7.2.2.16
+	+	Transporters	K25132	hmuT	heme transport system substrate-binding protein
+	+	Transporters	K25133	hmuU	heme transport system permease protein
+	+	Transporters	K10834	hmuV	heme transport system ATP-binding protein	7.6.2.5
+	+	Transporters	K02016	ABC.	FEV.Siron complex transport system substrate-binding protein
	+	Transporters	K02077	ABC.	ZM.Szinc/manganese transport system substrate-binding protein
+	+	Transporters	K09815	znuA	zinc transport system substrate-binding protein
+	+	Transporters	K09816	znuB	zinc transport system permease protein
+	+	Transporters	K09817	znuC	zinc transport system ATP-binding protein	7.2.2.20
+	+	Transporters	K09688	kpsM	capsular polysaccharide transport system permease protein
+	+	Transporters	K10107	kpsE	capsular polysaccharide transport system permease protein
+	+	Transporters	K09689	kpsT	capsular polysaccharide transport system ATP-binding protein	7.6.2.12
	+	Transporters	K09690	wzm;	homopolymeric O-antigen transport system permease protein
	+	Transporters	K09691	wzt;	homopolymeric O-antigen transport system ATP-binding protein	7.5.2.14
+	+	Transporters	K07091	lptF	lipopolysaccharide export system permease protein
+	+	Transporters	K11720	lptG	lipopolysaccharide export system permease protein
+	+	Transporters	K06861	lptB	lipopolysaccharide export system ATP-binding protein	7.5.2.5
+	+	Transporters	K09808	lolC_E	lipoprotein-releasing system permease protein
+	+	Transporters	K09810	lolD	lipoprotein-releasing system ATP-binding protein	7.6.2.-
+		Transporters	K02196	ccmD	heme exporter protein D
+	+	Transporters	K02195	ccmC	heme exporter protein C
+	+	Transporters	K02194	ccmB	heme exporter protein B
+	+	Transporters	K02193	ccmA	heme exporter protein A	7.6.2.5
+	+	Transporters	K09811	ftsX	cell division transport system permease protein
+	+	Transporters	K09812	ftsE	cell division transport system ATP-binding protein
+	+	Transporters	K01992	ABC-	2.PABC-2 type transport system permease protein
+	+	Transporters	K01990	ABC-	2.AABC-2 type transport system ATP-binding protein
+	+	Transporters	K02004	ABC.	CD.Pputative ABC transport system permease protein
+	+	Transporters	K02003	ABC.	CD.Aputative ABC transport system ATP-binding protein
+	+	Transporters	K14445	SLC1	3A2_3_5solute carrier family 13 (sodium-dependent dicarboxylate transporter), member 2/3/5
+	+	Transporters	K14683	SLC3	4Asolute carrier family 34 (sodium-dependent phosphate cotransporter)
+	+	Transporters	K26939	norM	MATE family, multidrug efflux pump
+	+	Transporters	K26937	dinF	MATE family, multidrug efflux pump
+		Transporters	K08177	oxlT	MFS transporter, OFA family, oxalate/formate antiporter
	+	Transporters	K02429	fucP	MFS transporter, FHS family, L-fucose permease
	+	Transporters	K02445	glpT	MFS transporter, OPA family, glycerol-3-phosphate transporter
+		Transporters	K25223	arsJ	MFS transporter, APGE family, 1-arseno-3-phosphoglycerate exporter
	+	Transporters	K02575	NRT2	MFS transporter, NNP family, nitrate/nitrite transporter
+		Transporters	K08218	ampG	MFS transporter, PAT family, beta-lactamase induction signal transducer AmpG
+	+	Transporters	K07552	bcr;	MFS transporter, DHA1 family, multidrug resistance protein
+	+	Transporters	K08484	ptsP	phosphotransferase system, enzyme I, PtsP	2.7.3.9
+	+	Transporters	K02784	ptsH	phosphocarrier protein HPr
+		Transporters	K08485	ptsO	phosphocarrier protein NPr
+		Transporters	K23993	fruB	multiphosphoryl transfer protein (Phosphotransferase system (PTS))	2.7.3.9 2.7.1.202
+	+	Transporters	K02777	crr;	sugar PTS system EIIA component	2.7.1.-
+	+		K02779	ptsG	glucose PTS system EIICB or EIICBA component	2.7.1.199
	+	Transporters	K02804	nagE	N-acetylglucosamine PTS system EIICBA or EIICB component	2.7.1.193
	+	Transporters	K11202	fryB	fructose-like PTS system EIIB component	2.7.1.-
	+	Transporters	K11203	fryC	fructose-like PTS system EIIC or EIIBC or EIIABC component
	+	Transporters	K02760	celA	cellobiose PTS system EIIB component	2.7.1.196 2.7.1.205
+	+	Transporters	K02806	ptsN	nitrogen PTS system EIIA component	2.7.1.-
+	+	Transporters	K02440	GLPF	glycerol uptake facilitator protein
+	+	Transporters	K10716	kch;	voltage-gated potassium channel
+	+	Transporters	K08714	VGSC	voltage-gated sodium channel
+	+	Transporters	K03320	amt;	ammonium transporter, Amt family
+	+	Transporters	K00799	GST;	glutathione S-transferase	2.5.1.18
+	+	Transporters	K03599	sspA	stringent starvation protein A
+	+	Transporters	K07114	yfbK	Ca-activated chloride channel homolog
+	+	Transporters	K19416	yccA	modulator of FtsH protease
+	+	Transporters	K06212	focA	formate transporter
	+	Transporters	K21993	fdhC	formate transporter
+	+	Transporters	K03442	mscS	small conductance mechanosensitive channel
+	+	Transporters	K16052	ynaI	MscS family membrane protein
+	+	Transporters	K06213	mgtE	magnesium transporter
+	+	Transporters	K02556	motA	chemotaxis protein MotA
+	+	Transporters	K02557	motB	chemotaxis protein MotB
+	+	Transporters	K21218	motY	sodium-type flagellar protein MotY
+	+	Transporters	K03561	exbB	biopolymer transport protein ExbB
+	+	Transporters	K03559	exbD	biopolymer transport protein ExbD
+	+	Transporters	K03562	tolQ	biopolymer transport protein TolQ
+	+	Transporters	K03560	tolR	biopolymer transport protein TolR
+	+	Transporters	K03284	corA	magnesium transporter
+	+	Transporters	K06199	crcB	fluoride exporter
+	+	Transporters	K03699	tlyC	magnesium and cobalt exporter, CNNM family
+		Transporters	K14062	ompN	outer membrane protein N
+	+	Transporters	K02024	lamB	maltoporin
	+	Transporters	K16079	omp3	1outer membrane immunogenic protein
	+	Transporters	K07221	oprO	Phosphate-selective porin OprO and OprP
+	+	Transporters	K03286	TC.O	OPOmpA-OmpF porin, OOP family
+	+	Transporters	K06076	fadL	long-chain fatty acid transport protein
+		Transporters	K05517	tsx	nucleoside-specific channel-forming protein
	+	Transporters	K12686	apeE	outer membrane lipase/esterase
+	+	Transporters	K16092	btuB	vitamin B12 transporter
+	+	Transporters	K16087	TC.F	EV.OM3hemoglobin/transferrin/lactoferrin receptor protein
+	+	Transporters	K02014	TC.F	EV.OMiron complex outermembrane recepter protein
+	+	Transporters	K12340	tolC	outer membrane protein
+	+	Transporters	K12543	lapE	outer membrane protein, adhesin transport system
+	+	Transporters	K20988	vpsN	polysaccharide biosynthesis/export protein VpsN
+	+	Transporters	K07277	SAM5	0outer membrane protein insertion porin family
+	+	Transporters	K17713	bamB	outer membrane protein assembly factor BamB
+	+	Transporters	K07287	bamC	outer membrane protein assembly factor BamC
+	+	Transporters	K05807	bamD	outer membrane protein assembly factor BamD
+	+	Transporters	K06186	bamE	outer membrane protein assembly factor BamE
+	+	Transporters	K07278	tamA	translocation and assembly module TamA
+	+	Transporters	K09800	tamB	translocation and assembly module TamB
+	+	Transporters	K09774	lptA	lipopolysaccharide export system protein LptA
+	+	Transporters	K11719	lptC	lipopolysaccharide export system protein LptC
+	+	Transporters	K04744	lptD	LPS-assembly protein
+	+	Transporters	K03643	lptE	LPS-assembly lipoprotein
+	+	Transporters	K20920	vpsM	polysaccharide biosynthesis protein VpsM
+	+	Transporters	K06189	corC	hemolysin (HlyC) family protein
+	+	Transporters	K06518	cidA	holin-like protein
	+	Transporters	K03759	adiC	arginine:agmatine antiporter
	+	Transporters	K16238	eat;	ethanolamine permease
+	+	Transporters	K20265	gadC	glutamate:GABA antiporter
+		Transporters	K16263	yjeH	amino acid efflux transporter
+		Transporters	K16264	czcD	cobalt-zinc-cadmium efflux system protein
+	+	Transporters	K13283	fieF	ferrous-iron efflux pump FieF
+	+	Transporters	K18138	acrB	multidrug efflux pump
+	+	Transporters	K18989	vexF	multidrug efflux pump
	+	Transporters	K03297	emrE	small multidrug resistance pump
+	+	Transporters	K05786	rarD	chloramphenicol-sensitive protein RarD
+	+	Transporters	K07084	yuiF	putative amino acid transporter
+	+	Transporters	K07791	dcuA	anaerobic C4-dicarboxylate transporter DcuA
+		Transporters	K07792	dcuB	anaerobic C4-dicarboxylate transporter DcuB
+	+	Transporters	K02168	betT	choline/glycine/proline betaine transport protein
	+	Transporters	K07300	chaA	Ca2+:H+ antiporter
+	+	Transporters	K07301	yrbG	cation:H+ antiporter
+	+	Transporters	K11928	putP	sodium/proline symporter
+		Transporters	K14393	actP	cation/acetate symporter
+	+	Transporters	K07862	sstT	serine/threonine transporter
+		Transporters	K03312	gltS	glutamate:Na+ symporter, ESS family
+	+	Transporters	K03313	nhaA	Na+:H+ antiporter, NhaA family
+		Transporters	K03315	nhaC	Na+:H+ antiporter, NhaC family
+	+	Transporters	K18218	tet3	5tetracycline resistance efflux pump
+	+	Transporters	K03316	nhaP	Na+:H+ antiporter
+	+	Transporters	K03455	KEA1	_2_3K+:H+ antiporter
+	+	Transporters	K03498	trkH	trk/ktr system potassium uptake protein
+	+	Transporters	K03499	trkA	trk/ktr system potassium uptake protein
+	+	Transporters	K02824	uraA	uracil permease
	+	Transporters	K16345	xanP	xanthine permease XanP
+	+	Transporters	K06901	pbuG	adenine/guanine/hypoxanthine permease
+	+	Transporters	K03834	tyrP	tyrosine-specific transport protein
+		Transporters	K03835	mtr;	tryptophan-specific transport protein
+	+	Transporters	K03837	sdaC	serine transporter
+		Transporters	K03281	clcA	chloride channel protein, CIC family
+	+	Transporters	K07240	chrA	chromate transporter
+	+	Transporters	K03321	TC.S	ULPsulfate permease, SulP family
+	+	Transporters	K03324	yjbB	phosphate:Na+ symporter
	+	Transporters	K03325	ACR3	arsenite transporter
+		Transporters	K03326	TC.D	CUCC4-dicarboxylate transporter, DcuC family
+		Transporters	K05565	mnhA	multicomponent Na+:H+ antiporter subunit A
+		Transporters	K05566	mnhB	multicomponent Na+:H+ antiporter subunit B
+		Transporters	K05567	mnhC	multicomponent Na+:H+ antiporter subunit C
+		Transporters	K05568	mnhD	multicomponent Na+:H+ antiporter subunit D
+		Transporters	K05569	mnhE	multicomponent Na+:H+ antiporter subunit E
+		Transporters	K05570	mnhF	multicomponent Na+:H+ antiporter subunit F
+		Transporters	K05571	mnhG	multicomponent Na+:H+ antiporter subunit G
+	+	Transporters	K03980	murJ	putative peptidoglycan lipid II flippase
	+	Transporters	K06895	lysE	L-lysine exporter family protein LysE/ArgO
+	+	Transporters	K05834	rhtB	homoserine/homoserine lactone efflux protein
+		Transporters	K05835	rhtC	threonine efflux protein
+		Transporters	K26605	azlC	branched chain amino acid efflux pump
+		Transporters	K26606	azlD	branched chain amino acid efflux pump
		Transporters	K03548	perM	putative permease
+		Transporters	K09125	yhhQ	queuosine precursor transporter
+		Transporters	K05595	marC	multiple antibiotic resistance protein
+	+	Transporters	K03588	ftsW	cell division protein FtsW
+	+	Transporters	K03832	tonB	periplasmic protein TonB
+	+	Transporters	K03640	pal;	peptidoglycan-associated lipoprotein
+		Transporters	K03646	tolA	colicin import membrane protein
+	+	Transporters	K03641	tolB	TolB protein
	+	Transporters	K08344	scsB	suppressor for copper-sensitivity B
+		Transporters	K20509	madB	carboxybiotin decarboxylase	7.2.4.1
+		Transporters	K01571	oadA	oxaloacetate decarboxylase (Na+ extruding) subunit alpha	7.2.4.2
+		Transporters	K01573	oadG	oxaloacetate decarboxylase (Na+ extruding) subunit gamma
+		Transporters	K07306	dmsA	anaerobic dimethyl sulfoxide reductase subunit A	1.8.5.3
+		Transporters	K07307	dmsB	anaerobic dimethyl sulfoxide reductase subunit B
+		Transporters	K07308	dmsC	anaerobic dimethyl sulfoxide reductase subunit C
+		Transporters	K12537	hasE	membrane fusion protein, type I secretion system
+	+	Transporters	K11003	hlyD	membrane fusion protein, hemolysin D
+	+	Transporters	K12542	lapC	membrane fusion protein, adhesin transport system
+		Transporters	K13408	cvaA	membrane fusion protein
+	+	Transporters	K03585	acrA	membrane fusion protein, multidrug efflux system
+	+	Transporters	K18990	vexE	membrane fusion protein, multidrug efflux system
+	+	Transporters	K16554	exoP	polysaccharide biosynthesis transport protein	2.7.10.3
+		Transporters	K25590	epsF	protein tyrosine kinase modulator
+	+	Transporters	K04758	feoA	ferrous iron transport protein A
+	+	Transporters	K04759	feoB	ferrous iron transport protein B
+	+	Transporters	K17938	sbmA	peptide/bleomycin uptake transporter
+	+	Transporters	K02198	ccmF	cytochrome c-type biogenesis protein CcmF
+	+	Transporters	K07127	uraH	5-hydroxyisourate hydrolase	3.5.2.17
+		Transporters	K07274	mipA	MipA family protein
