## Supplementary material for "Genomic prediction of symbiotic interactions between two *Endozoicomonas* clades and their coral host, *Acropora loripes*": TableS1

### Sheet: TableS1
Species name	Genome Size (pb)	Contigs	Coding density	G+C (%)	Completeness (%)	Contamination (%)	Host	Source	Accession number	Assembly type	Phylum	Class/group	Order	Family
Sororendozoicomonas aggregata Pac P3-11-1	4041637	201	78.7	46.7	97.13	0.88	Stony coral (Pocillopora acuta)	NCBI genome assembly	JAVLSP000000000	Contig	Proteobacteria	Gammaproteobacteria	Oceanospirillales	Endozoicomonadaceae
Endozoicomonas sp. Pac F1	6938003	1770	74.3	49	94.25	1.65	Stony coral (Pocillopora acuta)	NCBI genome assembly	GCA_027942495.1	MAG	Proteobacteria	Gammaproteobacteria	Oceanospirillales	Endozoicomonadaceae
Endozoicomonas sp. Pac F2a	5907264	1443	69.5	51.3	88.76	2.48	Stony coral (Pocillopora acuta)	NCBI genome assembly	GCA_027942505.1	MAG	Proteobacteria	Gammaproteobacteria	Oceanospirillales	Endozoicomonadaceae
Endozoicomonas acroporae Acr-1	6024033	299	84	49.3	99.99	0.83	Stony coral (Acropora sp.)	NCBI genome assembly	GCA_010994335.1	Contig	Proteobacteria	Gammaproteobacteria	Oceanospirillales	Endozoicomonadaceae
Endozoicomonas acroporae Acr-5	6034674	295	83.8	49.3	100	0.72	Stony coral (Acropora sp.)	NCBI genome assembly	GCA_010994325.1	Contig	Proteobacteria	Gammaproteobacteria	Oceanospirillales	Endozoicomonadaceae
Endozoicomonas acroporae Acr-14	6048850	309	84	49.2	99.99	0.64	Stony coral (Acropora sp.)	NCBI genome assembly	GCA_002864045.1	Contig	Proteobacteria	Gammaproteobacteria	Oceanospirillales	Endozoicomonadaceae
Endozoicomonas montiporae CL-33	5430256	1	85.2	48.5	100	1.27	Stony coral (Montipora aequituberculata)	NCBI genome assembly	GCA_001583435.1	Complete genome	Proteobacteria	Gammaproteobacteria	Oceanospirillales	Endozoicomonadaceae
Endozoicomonas montiporae LMG24815	5602297	20	83.2	48.5	100	1.27	Stony coral (Montipora aequituberculata)	NCBI genome assembly	GCA_000722565.1	Contig	Proteobacteria	Gammaproteobacteria	Oceanospirillales	Endozoicomonadaceae
Endozoicomonas atrinae WP70	6687418	781	82	47.9	100	4.72	Bivalve (Atrina pectinate)	NCBI genome assembly	GCA_001647025.2	Contig	Proteobacteria	Gammaproteobacteria	Oceanospirillales	Endozoicomonadaceae
Endozoicomonas elysicola DSM22380	5606375	2	84.7	46.8	100	2.72	Sea Slug (Elysia ornate)	NCBI genome assembly	GCA_000710775.1	Complete genome	Proteobacteria	Gammaproteobacteria	Oceanospirillales	Endozoicomonadaceae
Endozoicomonas ascidiicola AVMART05	6130497	36	75.5	46.7	99.77	0.83	Ascidians (Ascidiella sp.)	NCBI genome assembly	GCA_001646945.1	Contig	Proteobacteria	Gammaproteobacteria	Oceanospirillales	Endozoicomonadaceae
Endozoicomonas ascidiicola KASP37	6512467	34	74.6	46.6	100	1.88	Ascidians (Ascidiella sp.)	NCBI genome assembly	GCA_001646955.1	Contig	Proteobacteria	Gammaproteobacteria	Oceanospirillales	Endozoicomonadaceae
Endozoicomonas numazuensis DSM25634	6342227	31	80.1	47	100	0.6	Marine sponge (Haliclona sp.)	NCBI genome assembly	GCA_000722635.1	Contig	Proteobacteria	Gammaproteobacteria	Oceanospirillales	Endozoicomonadaceae
Endozoicomonas arenosclerae Ab112	6216773	2501	85.2	47.2	74.82	3.65	Marine sponge (Arenosclera brasiliensis)	NCBI genome assembly	GCA_001562015.1	Contig	Proteobacteria	Gammaproteobacteria	Oceanospirillales	Endozoicomonadaceae
Endozoicomonas arenosclerae E-MC227	6453554	328	69.6	47.7	100	0.07	Marine sponge (Arenosclera brasiliensis)	NCBI genome assembly	GCA_001562005.1	Contig	Proteobacteria	Gammaproteobacteria	Oceanospirillales	Endozoicomonadaceae
Parendozoicomonas haliclonae S-B4-1U	5467208	69	89.4	51.5	100	1.41	Marine sponge (Haliclona sp.)	NCBI genome assembly	GCA_900174585.1	Contig	Proteobacteria	Gammaproteobacteria	Oceanospirillales	Endozoicomonadaceae
Endozoicomonas marisrubri 6c	7693961	3	93	47.8	96.7	0.32	Stony coral (Acropora humilis)	RAST	6666666.314155	Contig	Proteobacteria	Gammaproteobacteria	Oceanospirillales	Endozoicomonadaceae
Endozoicomonas sp. W5 Kt	3425338	792	77.2	51.4	93.64	3.08	Stony coral (Stylophora pistillata)	NCBI genome assembly	GCA_024509095.1	MAG	Proteobacteria	Gammaproteobacteria	Oceanospirillales	Endozoicomonadaceae
Endozoicomonas sp. HY Ok	3930706	785	77.1	50.8	91.89	0.65	Stony coral (Stylophora pistillata)	NCBI genome assembly	GCA_024509075.1	MAG	Proteobacteria	Gammaproteobacteria	Oceanospirillales	Endozoicomonadaceae
Endozoicomonas milleporae Mil-svd3	2123041	202	83.4	44.5	72.73	0.22	Hydrocoral (Millepora platyphylla)	https://zenodo.org/record/7840163	TARA_CO-0004341_METAG-metabat2_a61_c2k_e500.11	MAG	Proteobacteria	Gammaproteobacteria	Oceanospirillales	Endozoicomonadaceae
Endozoicomonas pocilloporae Poc-svd5	5433778	327	81.4	51.2	92.15	1.42	Stony coral (Pocillopora meandrina)	https://zenodo.org/record/7840163	TARA_CO-0000706_METAG-metabat2_a101_c2k_e500.5	MAG	Proteobacteria	Gammaproteobacteria	Oceanospirillales	Endozoicomonadaceae
Endozoicomonas. sp 4G	6004453	1	86.7	48.85	97.52	0.98	Stony coral (Acropora muricata)	NCBI genome assembly	GCA_023822025.1	Complete genome	Proteobacteria	Gammaproteobacteria	Oceanospirillales	Endozoicomonadaceae
Endozoicomonas sp. SCSIO 12664	4120547	2	78.9	46.7	97.13	1.29	Stony coral (Pocillopora damicornis)	NCBI genome assembly	PRJNA723412	Complete genome	Proteobacteria	Gammaproteobacteria	Oceanospirillales	Endozoicomonadaceae
Endozoicomonas AB1-5	4049356	272	83.8	45.28	94.85	10.52	Bryozoa (Bugula neritina)	NCBI genome assembly	GCA_001729985.1	Scaffold	Proteobacteria	Gammaproteobacteria	Oceanospirillales	Endozoicomonadaceae
Endozoicomonas euniceicola EF212	6517136	1	86.7	48.5	98.71	1.81	Soft coral (Eunicea fusca)	NCBI genome assembly	GCA_025562755.1	Complete genome	Proteobacteria	Gammaproteobacteria	Oceanospirillales	Endozoicomonadaceae
Endozoicomonas gorgoniicola PS125	6338248	2	89.84	48.2	99.14	2.19	Soft coral (Plexaura sp. )	NCBI genome assembly	GCA_025562715.2	Complete genome	Proteobacteria	Gammaproteobacteria	Oceanospirillales	Endozoicomonadaceae
Endozoicomonas sp. SCSIOW0465	7220701	1	86.2	48.56	98.71	2.81	Stony Coral (Galaxea fascicularis)	NCBI genome assembly	GCA_023716865.1	Complete genome	Proteobacteria	Gammaproteobacteria	Oceanospirillales	Endozoicomonadaceae
Endozoicomonas sp. ALC066	7007201	64	85.6	47.75	99.07	0.75	Stony coral (Acropora loripes)	This study	SAMN45899579	Contig	Proteobacteria	Gammaproteobacteria	Oceanospirillales	Endozoicomonadaceae
Endozoicomonas sp. ALB032	7138852	2	87	47.83	99.02	0.97	Stony coral (Acropora loripes)	This study	SAMN45899583	Contig	Proteobacteria	Gammaproteobacteria	Oceanospirillales	Endozoicomonadaceae
Endozoicomonas sp. ALB060	7038320	45	85.9	47.81	99.07	0.54	Stony coral (Acropora loripes)	This study	SAMN45899573	Contig	Proteobacteria	Gammaproteobacteria	Oceanospirillales	Endozoicomonadaceae
Endozoicomonas sp. ALB091	6211304	21	86.1	49.37	98.99	2.2	Stony coral (Acropora loripes)	This study	SAMN45899574	Contig	Proteobacteria	Gammaproteobacteria	Oceanospirillales	Endozoicomonadaceae
Endozoicomonas sp. ALB115	6016619	206	85	49.29	98.99	1.77	Stony coral (Acropora loripes)	This study	SAMN45899575	Contig	Proteobacteria	Gammaproteobacteria	Oceanospirillales	Endozoicomonadaceae
Endozoicomonas sp. ALB122	6695625	389	82.5	47.71	99.07	0.75	Stony coral (Acropora loripes)	This study	SAMN45899576	Contig	Proteobacteria	Gammaproteobacteria	Oceanospirillales	Endozoicomonadaceae
Endozoicomonas sp. ALC013	5797801	413	83.5	49.19	98.83	2.24	Stony coral (Acropora loripes)	This study	SAMN45899577	Contig	Proteobacteria	Gammaproteobacteria	Oceanospirillales	Endozoicomonadaceae
Endozoicomonas sp. ALC020	7035133	1	86.9	47.82	99.07	0.54	Stony coral (Acropora loripes)	This study	SAMN45899578	Contig	Proteobacteria	Gammaproteobacteria	Oceanospirillales	Endozoicomonadaceae
Endozoicomonas sp. ALD040	7102962	2	86.6	47.85	99.07	1.83	Stony coral (Acropora loripes)	This study	SAMN45899580	Contig	Proteobacteria	Gammaproteobacteria	Oceanospirillales	Endozoicomonadaceae
Endozoicomonas sp. ALD068	7013663	5	86.5	47.83	99.07	0.54	Stony coral (Acropora loripes)	This study	SAMN45899581	Contig	Proteobacteria	Gammaproteobacteria	Oceanospirillales	Endozoicomonadaceae
Endozoicomonas sp. ALE010	6014084	198	85.2	49.3	98.99	2.26	Stony coral (Acropora loripes)	This study	SAMN45899582	Contig	Proteobacteria	Gammaproteobacteria	Oceanospirillales	Endozoicomonadaceae
