## Supplementary material for "Genomic prediction of symbiotic interactions between two *Endozoicomonas* clades and their coral host, *Acropora loripes*": TableS3

### Sheet: Sheet1
Pfam ID	ELP Class	E. sp. ALB032	E. sp. ALB060	E. sp. ALB091	E. sp. ALB115	E. sp. ALB122	E. sp. ALC013	E. sp. ALC020	E. sp. ALC066	E. sp. ALD040	E. sp. ALD068	E. sp. ALE010	E. acroporae Acr14	E. acroporae Acr1	E. acroporae Acr5	E. arenosclerae ab112	E. arenosclerae EMC227	E. ascidiicola AVMART05	E. ascidiicola KASP37	E. atrinae WP70	E. elysicola DSM22380	E. gorgoniicola PS125	E. HY OK	E. marisrubi 6c	E. milleporae Mil-svd3	E. montiporae CL33	E. montiporae LMG24815	E. numazuensis DSM25634	E.pocilloporae Poc-svd5	E. sp. SCSIO12664	E. sp. 4G	E. sp. AB1-5	E. sp. SCSIOW0465	E. W5 KT
PF00028	CAD	1	1	6	6	1	6	1	1	1	1	6	8	8	8	3	1	1	1	4	12	4	0	0	0	0	0	3	1	3	3	2	17	1
PF08238	SEL1	0	0	35	35	0	35	0	0	0	0	40	31	30	30	0	0	4	5	2	0	5	14	0	0	0	0	0	102	1	0	0	0	13
PF00515	TPR	1	1	3	3	0	3	1	1	1	1	2	2	2	2	1	0	0	0	1	1	1	0	1	0	1	1	1	0	1	2	0	0	0
PF00400	WD40	1	1	20	20	0	20	1	0	1	1	26	20	18	18	0	0	0	1	0	0	0	0	4	0	0	0	1	3	22	0	0	15	0
PF07676	WD40	2	2	3	3	2	3	2	2	2	2	3	3	3	3	2	0	3	3	2	2	2	3	2	3	2	2	2	3	3	2	5	2	3
PF13570 PF13360 PF01011	PQQ	1	1	1	1	1	1	1	1	1	1	3	1	1	1	3	3	2	2	1	1	2	1	1	1	2	2	2	1	1	1	1	1	1
PF11929 PF12796	ANK	258	250	202	205	232	169	245	246	246	249	199	266	255	249	4	4	16	17	11	13	13	67	278	16	0	0	4	399	10	10	0	125	50
