## Supplementary material for "Genomic prediction of symbiotic interactions between two *Endozoicomonas* clades and their coral host, *Acropora loripes*": TableS4

### Sheet: Table S4
ALB091 locus tag	ALB115 locus tag	ALC013 locus tag	ALE010 locus tag	K Number	T6SS genes	KEGG orthology	Kegg description	Function
MJKPDLLH_02549	JIDFJNIG_00750	LHBGDAMG_02827	LJEOIAFA_03226	K11891	tssM	impL, vasK, icmF	type VI secretion system protein ImpL	Membrane complex anchoring T6SS to cell wall
				K11892	tssL	impK, ompA, vasF, dotU	type VI secretion system protein ImpK	Membrane complex anchoring T6SS to cell wall
MJKPDLLH_02551	JIDFJNIG_00752	LHBGDAMG_02829	LJEOIAFA_03228	K11893	tssK	impJ, vasE	type VI secretion system protein ImpJ	Baseplate
				K11895	tssG	impH, vasB	type VI secretion system protein ImpH	Baseplate
MJKPDLLH_02560	JIDFJNIG_00761	LHBGDAMG_03143	LJEOIAFA_03237	K11896	tssF	impG, vasA	type VI secretion system protein ImpG	Baseplate
MJKPDLLH_02561	JIDFJNIG_00762	LHBGDAMG_03142	LJEOIAFA_03238	K11897	tssE	impF, vasE	type VI secretion system protein ImpF	Essential baseplate protein similar toT4 phage gp25 proteins
MJKPDLLH_02563	JIDFJNIG_00764	LHBGDAMG_03140	LJEOIAFA_03240	K11900	tssB	impC/vipA	type VI secretion system protein ImpC	Homolous to T4 phage contractile tail sheath proteins
MJKPDLLH_02564	JIDFJNIG_00765	LHBGDAMG_03139	LJEOIAFA_03241	K11901	tssC	impB/vipB	type VI secretion system protein ImpB	Homolous to T4 phage contractile tail sheath proteins
MJKPDLLH_02566	JIDFJNIG_00767	LHBGDAMG_03137	LJEOIAFA_03243	K11902	tssA	impA	type VI secretion system protein ImpA	Structural scaffold during the assembly of the T6SS apparatus.
MJKPDLLH_02565	JIDFJNIG_00766	LHBGDAMG_03138	LJEOIAFA_03242	K11903	TssD	hcp	type VI secretion system secreted protein Hcp	Effector/Structure: Homologous to T4 phage tube
MJKPDLLH_02556	JIDFJNIG_00757	LHBGDAMG_04315	LJEOIAFA_03233	K11904	TssI	vgrG	type VI secretion system secreted protein VgrG	Effector/structure: forms the T6SS piercing structure
MJKPDLLH_02552	JIDFJNIG_00753	LHBGDAMG_02830	LJEOIAFA_03229	K11906	tssJ	vasD, lip	type VI secretion system protein VasD	Membrane complex anchoring T6SS to cell wall
MJKPDLLH_02558	JIDFJNIG_00759	LHBGDAMG_04317	LJEOIAFA_03235	K11907	tssH	vasG, clpV	type VI secretion system protein VasG	ATPase /effector chaperon/recycling TssB/C
				K11911		vasL	type VI secretion system protein VasL
				K11889		impN	type VI secretion system protein ImpN [EC:2.7.11.1]
				K11890	tagF	impM	type VI secretion system protein ImpM
				K11894	tagH	impI, vasC	type VI secretion system protein ImpI
				K11898	tagJ	impE	type VI secretion system protein ImpE
MJKPDLLH_02562	JIDFJNIG_00763	LHBGDAMG_03141	LJEOIAFA_03239	K11899		impD	type VI secretion system protein ImpD
				K11909		vasI	type VI secretion system protein VasI
				K11912	tagE	ppkA	serine/threonine-protein kinase PpkA [EC:2.7.11.1]
				K11913		fha1	type VI secretion system protein fha1
				K11914		sfa2	sigma-54 dependent transcriptional regulator sfa2
				K11915	tagG	stp1, pppA	serine/threonine protein phosphatase Stp1 [EC:3.1.3.16]	Serine/threonine phosphatase, post-translational regulation
				K11916		stk1	serine/threonine-protein kinase Stk1 [EC:2.7.11.-]
				K11917		sfa3	sigma-54 dependent transcriptional regulator sfa3
				K11918		lip3	type VI secretion system protein lip3
				K11919		hsiF3	type VI secretion system lysozyme-related protein hsiF3
