## Supplementary material for "Genomic prediction of symbiotic interactions between two *Endozoicomonas* clades and their coral host, *Acropora loripes*": TableS5

### Sheet: Table S5
Endozoicomonas sp. ALB091
Locus Tag	AAC	DPC	QSO	BLOSUM	DPC- PSSM	S- FPSSM	Pse- PSSM	CTDC	CTDT	Score	T6SE	KO	Gene symbol	KEGG annotation	CD-search
MJKPDLLH_02116	0.987	0.994	0.995	0.919	0.852	0.991	0.985	0.967	0.948	0.962	Yes
MJKPDLLH_00923	0.986	0.967	0.989	0.931	0.935	0.977	0.901	0.975	0.957	0.961	Yes	K07093		Uncharacterized protein	Secreted phosphatase, PhoX family
MJKPDLLH_02113	0.989	0.986	0.996	0.953	0.9	0.992	0.992	0.951	0.911	0.96	Yes
MJKPDLLH_02940	0.943	0.989	0.988	0.913	0.988	0.978	0.971	0.933	0.947	0.959	Yes
MJKPDLLH_02120	0.997	0.999	0.998	0.915	0.811	0.97	0.932	0.974	0.931	0.952	Yes
MJKPDLLH_00970	0.99	0.986	0.985	0.713	0.988	0.954	0.985	0.961	0.907	0.944	Yes
MJKPDLLH_01776	0.99	0.971	0.995	0.924	0.974	0.981	0.741	0.982	0.881	0.941	Yes	K04744	lptD	LPS-assembly protein	LPS assembly outer membrane protein LptD
MJKPDLLH_02119	0.979	0.986	0.987	0.886	0.621	0.937	0.94	0.986	0.968	0.936	Yes
MJKPDLLH_00821	0.981	0.918	0.934	0.95	0.95	0.778	0.932	0.936	0.962	0.932	Yes
MJKPDLLH_02556	0.943	0.955	0.974	0.951	0.97	0.988	0.965	0.885	0.797	0.922	Yes	K11904	vgrG	type VI secretion system secreted protein VgrG	VgrG. Uncharacterized conserved protein VgrG, implicated in type VI secretion
MJKPDLLH_04085	0.969	0.969	0.983	0.79	0.839	0.959	0.975	0.921	0.878	0.921	Yes
MJKPDLLH_01636	0.977	0.928	0.958	0.734	0.874	0.966	0.95	0.94	0.893	0.917	Yes	K01200	pulA	Pullulanase [EC:3.2.1.41]	pullul_strch super family. alpha-1,6-glucosidases, pullulanase-type;
MJKPDLLH_00148	0.972	0.936	0.967	0.791	0.854	0.871	0.839	0.966	0.922	0.914	Yes
MJKPDLLH_03859	0.947	0.872	0.914	0.677	0.963	0.966	0.864	0.96	0.933	0.908	Yes
MJKPDLLH_01638	0.987	0.949	0.985	0.872	0.874	0.997	0.854	0.945	0.721	0.902	Yes	K02024	lamB	Maltoporin	lamB super family. maltoporin LamB
MJKPDLLH_01450	0.992	0.973	0.834	0.745	0.838	0.769	0.98	0.965	0.893	0.898	Yes
MJKPDLLH_00589	0.935	0.935	0.971	0.961	0.964	0.988	0.686	0.894	0.794	0.897	Yes
MJKPDLLH_02402	0.976	0.973	0.997	0.967	0.936	0.782	0.68	0.87	0.846	0.893	Yes
MJKPDLLH_01213	0.933	0.708	0.949	0.818	0.981	0.986	0.983	0.904	0.818	0.888	Yes	K01387	colA	Microbial collagenase [EC:3.4.24.3]	Peptidase_M9. Collagenase; This family of enzymes break down collagens.
MJKPDLLH_03745	0.975	0.942	0.982	0.876	0.893	0.832	0.631	0.881	0.897	0.888	Yes
MJKPDLLH_04341	0.979	0.971	0.977	0.751	0.946	0.852	0.632	0.895	0.887	0.887	Yes
MJKPDLLH_02257	0.927	0.983	0.978	0.92	0.851	0.973	0.742	0.851	0.782	0.884	Yes
MJKPDLLH_02437	0.967	0.951	0.934	0.837	0.907	0.574	0.92	0.892	0.877	0.881	Yes
MJKPDLLH_02965	0.884	0.884	0.969	0.829	0.653	0.891	0.887	0.94	0.879	0.879	Yes
MJKPDLLH_00817	0.925	0.971	0.961	0.908	0.925	0.567	0.882	0.897	0.828	0.878	Yes
MJKPDLLH_02565	0.849	0.959	0.934	0.862	0.916	0.975	0.928	0.705	0.886	0.877	Yes	K11903	hcp	Type VI secretion system secreted protein Hcp	Hcp. Type VI protein secretion system component Hcp (secreted cytotoxin)
MJKPDLLH_03943	0.987	0.954	0.907	0.925	0.925	0.54	0.636	0.933	0.911	0.876	Yes
MJKPDLLH_02273	0.974	0.918	0.984	0.645	0.559	0.918	0.84	0.92	0.923	0.874	Yes	K01214	treX	Isoamylase	PulA.Pullulanase/glycogen debranching enzyme [Carbohydrate transport and metabolism].
MJKPDLLH_01035	0.99	0.896	0.98	0.681	0.855	0.769	0.757	0.968	0.79	0.867	Yes
MJKPDLLH_02266	0.957	0.717	0.965	0.555	0.958	0.992	0.804	0.974	0.815	0.867	Yes
MJKPDLLH_02938	0.962	0.975	0.982	0.907	0.848	0.401	0.689	0.91	0.922	0.867	Yes
MJKPDLLH_04445	0.949	0.891	0.962	0.672	0.69	0.988	0.786	0.888	0.86	0.864	Yes	K01790	rfbC	dTDP-4-dehydrorhamnose 3,5-epimerase [EC:5.1.3.13]	PulA COG1523 Pullulanase/glycogen debranching enzyme [Carbohydrate transport and metabolism];
MJKPDLLH_02248	0.916	0.93	0.981	0.874	0.867	0.742	0.815	0.926	0.717	0.863	Yes
MJKPDLLH_02179	0.997	0.865	0.951	0.84	0.85	0.442	0.793	0.889	0.929	0.859	Yes
MJKPDLLH_02272	0.956	0.939	0.975	0.707	0.766	0.945	0.702	0.852	0.822	0.858	Yes	K01198	xynB	Xylan 1,4-beta-xylosidase [EC:3.2.1.37]	GH43_XynB-like.Glycosyl hydrolase family 43, such as Bacteroides ovatus alpha-L-arabinofuranosidase
MJKPDLLH_00291	0.92	0.915	0.922	0.602	0.948	0.916	0.849	0.847	0.793	0.856	Yes
MJKPDLLH_03117	0.844	0.965	0.92	0.877	0.566	0.934	0.929	0.773	0.879	0.854	Yes
MJKPDLLH_04455	0.992	0.949	0.915	0.545	0.889	0.58	0.728	0.932	0.916	0.854	Yes
MJKPDLLH_00693	0.944	0.98	0.993	0.967	0.801	0.749	0.465	0.781	0.903	0.853	Yes	K02674	pilY1	Type IV pilus assembly protein PilY1	PilY1. Type IV pilus assembly protein, tip-associated adhesin PilY1
MJKPDLLH_00591	0.708	0.887	0.938	0.728	0.914	0.983	0.828	0.882	0.808	0.851	Yes	K05517	tsx	Nucleoside-specific channel-forming protein	Channel_Tsx. Nucleoside-specific channel-forming protein, Tsx.
MJKPDLLH_00925	0.844	0.988	0.962	0.696	0.87	0.952	0.633	0.733	0.934	0.851	Yes
MJKPDLLH_02907	0.98	0.963	0.975	0.928	0.885	0.29	0.559	0.878	0.946	0.85	Yes
MJKPDLLH_03116	0.99	0.987	0.936	0.891	0.299	0.62	0.763	0.926	0.947	0.85	Yes
MJKPDLLH_02467	0.997	0.953	0.766	0.689	0.82	0.765	0.827	0.799	0.934	0.849	Yes
MJKPDLLH_01825	0.943	0.994	0.994	0.929	0.903	0.398	0.573	0.84	0.893	0.848	Yes	K02674	pilY1	Type IV pilus assembly protein PilY1	PilY1. Type IV pilus assembly protein, tip-associated adhesin PilY1
MJKPDLLH_03336	0.971	0.821	0.964	0.585	0.814	0.661	0.928	0.961	0.789	0.847	Yes	K01058	pldA	Phospholipase A1/A2 [EC:3.1.1.32 3.1.1.4]	PLA1, Phospholipase A1. Bacterial outer membrane bound acyl hydrolase with a broad substrate specificity
MJKPDLLH_03858	0.835	0.982	0.973	0.944	0.952	0.99	0.809	0.659	0.71	0.846	Yes
MJKPDLLH_02274	0.995	0.955	0.974	0.621	0.207	0.754	0.87	0.953	0.939	0.845	Yes
MJKPDLLH_03599	0.97	0.89	0.978	0.77	0.609	0.956	0.473	0.942	0.817	0.843	Yes
MJKPDLLH_00159	0.974	0.995	0.995	0.955	0.197	0.551	0.675	0.939	0.917	0.837	Yes
MJKPDLLH_01389	0.954	0.945	0.937	0.519	0.688	0.997	0.624	0.838	0.878	0.837	Yes
MJKPDLLH_02404	0.973	0.938	0.979	0.951	0.769	0.736	0.258	0.891	0.847	0.837	Yes
MJKPDLLH_01016	0.984	0.982	0.981	0.671	0.627	0.455	0.647	0.946	0.892	0.834	Yes
MJKPDLLH_01889	0.964	0.969	0.969	0.631	0.759	0.858	0.436	0.928	0.799	0.834	Yes	K01190	lacZ	Beta-galactosidase [EC:3.2.1.23]	Bgal_small_N super family. Beta galactosidase small chain;
MJKPDLLH_02931	0.95	0.862	0.959	0.797	0.71	0.821	0.94	0.896	0.623	0.833	Yes
MJKPDLLH_01032	0.846	0.902	0.916	0.765	0.754	0.611	0.745	0.945	0.828	0.831	Yes
MJKPDLLH_01588	0.971	0.728	0.864	0.415	0.793	0.922	0.982	0.831	0.89	0.831	Yes
MJKPDLLH_00068	0.966	0.965	0.984	0.806	0.395	0.951	0.393	0.95	0.81	0.83	Yes	K16087	TC.FEV.OM3	Hemoglobin/transferrin/lactoferrin receptor protein	OM_channels super family. Porin superfamily.
MJKPDLLH_02381	0.956	0.947	0.978	0.857	0.166	0.58	0.648	0.96	0.966	0.829	Yes
MJKPDLLH_03717	0.887	0.852	0.792	0.818	0.914	0.714	0.511	0.857	0.942	0.828	Yes
MJKPDLLH_04474	0.932	0.892	0.893	0.316	0.806	0.739	0.782	0.92	0.913	0.828	Yes
MJKPDLLH_02885	0.722	0.924	0.796	0.609	0.837	0.977	0.742	0.866	0.879	0.826	Yes
MJKPDLLH_01471	0.932	0.951	0.969	0.829	0.899	0.569	0.635	0.685	0.877	0.821	Yes
MJKPDLLH_01656	0.99	0.96	0.909	0.942	0.447	0.484	0.343	0.973	0.936	0.821	Yes
MJKPDLLH_02436	0.94	0.966	0.968	0.926	0.904	0.282	0.376	0.836	0.928	0.821	Yes
MJKPDLLH_02031	0.904	0.918	0.877	0.559	0.881	0.843	0.718	0.844	0.774	0.82	Yes
MJKPDLLH_03545	0.949	0.881	0.854	0.765	0.855	0.443	0.695	0.968	0.786	0.82	Yes
MJKPDLLH_03856	0.85	0.896	0.742	0.801	0.97	0.988	0.909	0.777	0.649	0.82	Yes
MJKPDLLH_00292	0.919	0.926	0.968	0.245	0.966	0.991	0.603	0.744	0.893	0.819	Yes
MJKPDLLH_00448	0.769	0.955	0.863	0.901	0.859	0.345	0.841	0.889	0.828	0.819	Yes
MJKPDLLH_01012	0.948	0.86	0.939	0.512	0.821	0.814	0.738	0.729	0.912	0.819	Yes
MJKPDLLH_02102	0.861	0.752	0.883	0.764	0.828	0.76	0.806	0.801	0.849	0.815	Yes
MJKPDLLH_03876	0.949	0.767	0.909	0.84	0.897	0.249	0.455	0.969	0.945	0.814	Yes
MJKPDLLH_01550	0.842	0.956	0.946	0.731	0.79	0.878	0.526	0.764	0.823	0.813	Yes
MJKPDLLH_02409	0.819	0.826	0.878	0.654	0.845	0.878	0.936	0.733	0.81	0.813	Yes
MJKPDLLH_00150	0.864	0.884	0.898	0.865	0.747	0.537	0.536	0.915	0.85	0.812	Yes
MJKPDLLH_01215	0.893	0.695	0.66	0.472	0.878	0.944	0.741	0.896	0.958	0.812	Yes
MJKPDLLH_02087	0.924	0.773	0.701	0.791	0.965	0.859	0.802	0.92	0.64	0.811	Yes
MJKPDLLH_03890	0.828	0.86	0.816	0.832	0.831	0.971	0.321	0.879	0.829	0.809	Yes	K14062	ompN	Outer membrane protein N	OmpC. Outer membrane porin OmpC/OmpF/PhoE [Cell wall/membrane/envelope biogenesis]
MJKPDLLH_02536	0.833	0.962	0.909	0.826	0.981	0.903	0.662	0.589	0.77	0.808	Yes
MJKPDLLH_03309	0.824	0.979	0.961	0.695	0.923	0.73	0.557	0.622	0.929	0.808	Yes
MJKPDLLH_00240	0.746	0.826	0.948	0.905	0.853	0.546	0.749	0.778	0.846	0.805	Yes
MJKPDLLH_00927	0.936	0.848	0.965	0.961	0.154	0.808	0.74	0.908	0.754	0.804	Yes
MJKPDLLH_02657	0.706	0.663	0.764	0.756	0.858	0.678	0.847	0.934	0.875	0.8	Yes
MJKPDLLH_01070	0.707	0.784	0.648	0.728	0.9	0.693	0.823	0.884	0.911	0.799	Yes
MJKPDLLH_02047	0.987	0.948	0.919	0.686	0.485	0.301	0.666	0.963	0.855	0.798	Yes
MJKPDLLH_02383	0.904	0.898	0.969	0.815	0.162	0.473	0.638	0.949	0.947	0.798	Yes
MJKPDLLH_04560	0.955	0.93	0.978	0.901	0.785	0.269	0.597	0.717	0.889	0.798	Yes
MJKPDLLH_00810	0.905	0.837	0.929	0.876	0.736	0.956	0.978	0.695	0.534	0.797	Yes
MJKPDLLH_00427	0.888	0.863	0.902	0.468	0.716	0.936	0.588	0.887	0.758	0.795	Yes
Endozoicomonas sp. ALB115
Locus Tag	AAC	DPC	QSO	BLOSUM	DPC- PSSM	S- FPSSM	Pse- PSSM	CTDC	CTDT	Score	T6SE	KO	Gene symbol	KEGG annotation	CD-search
JIDFJNIG_04801	0.99	0.99	1	0.98	0.88	0.98	0.98	0.97	0.95	0.97	Yes
JIDFJNIG_01191	0.99	0.97	0.99	0.93	0.93	0.97	0.92	0.97	0.96	0.96	Yes	K07093		Uncharacterized protein	Secreted phosphatase, PhoX family
JIDFJNIG_02331	0.95	0.99	0.99	0.91	0.99	0.9	0.95	0.94	0.95	0.95	Yes
JIDFJNIG_02782	0.95	0.98	0.98	0.94	0.98	0.97	0.89	0.93	0.93	0.95	Yes
JIDFJNIG_03157	0.99	0.97	1	0.92	0.98	0.99	0.75	0.98	0.92	0.95	Yes	K04744	lptD	LPS-assembly protein	LPS assembly outer membrane protein LptD
JIDFJNIG_03825	0.99	0.99	0.98	0.71	0.99	0.95	0.99	0.96	0.91	0.94	Yes
JIDFJNIG_04824	0.98	1	0.99	0.95	0.87	0.8	0.96	0.86	0.92	0.93	Yes
JIDFJNIG_00757	0.94	0.96	0.97	0.95	0.97	0.99	0.97	0.89	0.8	0.92	Yes	K11904	vgrG	Type VI secretion system secreted protein VgrG	VgrG. Uncharacterized conserved protein VgrG, implicated in type VI secretion
JIDFJNIG_04488	0.99	1	1	0.96	0.85	0.45	0.97	0.98	0.94	0.92	Yes
JIDFJNIG_02373	0.96	0.97	0.98	0.79	0.84	0.95	0.97	0.92	0.87	0.92	Yes
JIDFJNIG_04722	0.98	0.93	0.97	0.79	0.85	0.86	0.82	0.97	0.93	0.91	Yes
JIDFJNIG_00497	0.98	0.92	0.96	0.74	0.87	0.96	0.94	0.94	0.86	0.91	Yes	K01200	pulA	Pullulanase [EC:3.2.1.41]	pullul_strch super family. alpha-1,6-glucosidases, pullulanase-type.
JIDFJNIG_01558	0.95	0.87	0.91	0.68	0.96	0.97	0.86	0.96	0.93	0.91	Yes
JIDFJNIG_04091	0.94	0.94	0.97	0.96	0.96	0.99	0.69	0.89	0.79	0.9	Yes
JIDFJNIG_02308	0.88	0.9	0.98	0.88	0.7	0.88	0.92	0.96	0.88	0.9	Yes
JIDFJNIG_00499	0.98	0.95	0.97	0.86	0.89	1	0.85	0.95	0.69	0.89	Yes	K02024	lamB	Maltoporin	lamB super family. maltoporin LamB
JIDFJNIG_00694	0.93	0.72	0.95	0.82	0.98	0.99	0.98	0.9	0.82	0.89	Yes	K01387	colA	Microbial collagenase [EC:3.4.24.3]	Peptidase_M9. Collagenase; This family of enzymes break down collagens.
JIDFJNIG_03189	0.97	0.95	0.98	0.89	0.9	0.83	0.59	0.87	0.9	0.89	Yes
JIDFJNIG_02983	0.97	0.95	0.93	0.84	0.91	0.57	0.92	0.89	0.88	0.88	Yes
JIDFJNIG_04833	0.94	0.94	0.95	0.78	0.47	0.95	0.94	0.92	0.89	0.88	Yes
JIDFJNIG_00766	0.85	0.96	0.93	0.86	0.92	0.98	0.93	0.71	0.89	0.88	Yes	K11903	hcp	Type VI secretion system secreted protein Hcp	Hcp. Type VI protein secretion system component Hcp (secreted cytotoxin)
JIDFJNIG_00010	0.92	0.97	0.95	0.89	0.93	0.62	0.88	0.9	0.81	0.88	Yes
JIDFJNIG_02471	0.96	0.94	0.97	0.73	0.78	0.95	0.77	0.87	0.85	0.88	Yes	K01198	xynB	Xylan 1,4-beta-xylosidase [EC:3.2.1.37]	GH43_XynB-like.Glycosyl hydrolase family 43, such as Bacteroides ovatus alpha-L-arabinofuranosidase
JIDFJNIG_02472	0.97	0.92	0.98	0.65	0.56	0.92	0.84	0.92	0.92	0.87	Yes	K01214	ISA	Isoamylase [EC:3.2.1.68]	PulA.Pullulanase/glycogen debranching enzyme [Carbohydrate transport and metabolism].
JIDFJNIG_02465	0.96	0.74	0.97	0.55	0.95	0.99	0.79	0.97	0.83	0.87	Yes
JIDFJNIG_04994	0.84	0.95	0.94	0.88	0.81	0.62	0.77	0.97	0.89	0.87	Yes
JIDFJNIG_02333	0.96	0.98	0.98	0.91	0.85	0.4	0.69	0.91	0.92	0.87	Yes
JIDFJNIG_00005	0.78	0.88	0.84	0.78	0.97	0.91	0.91	0.8	0.95	0.87	Yes
JIDFJNIG_01094	0.95	0.89	0.96	0.67	0.69	0.99	0.79	0.89	0.86	0.86	Yes	K01214	ISA	Isoamylase [EC:3.2.1.68]	PulA.Pullulanase/glycogen debranching enzyme [Carbohydrate transport and metabolism].
JIDFJNIG_02448	0.92	0.93	0.98	0.87	0.87	0.74	0.82	0.93	0.72	0.86	Yes
JIDFJNIG_02841	0.83	0.94	0.98	0.9	0.99	0.73	0.66	0.93	0.78	0.86	Yes
JIDFJNIG_04826	0.96	0.95	0.96	0.83	0.57	0.89	0.56	0.96	0.88	0.86	Yes
JIDFJNIG_00426	0.86	0.97	0.93	0.88	0.59	0.93	0.93	0.78	0.88	0.86	Yes
JIDFJNIG_02810	0.99	0.92	0.79	0.54	0.71	0.75	0.96	0.94	0.94	0.86	Yes
JIDFJNIG_02950	1	0.87	0.95	0.84	0.85	0.44	0.79	0.89	0.93	0.86	Yes
JIDFJNIG_00189	0.95	0.98	0.99	0.97	0.8	0.77	0.48	0.79	0.9	0.86	Yes	K02674	pilY1	type IV pilus assembly protein PilY1	PilY1. Type IV pilus assembly protein, tip-associated adhesin PilY1
JIDFJNIG_02779	0.99	0.95	0.99	0.82	0.89	0.68	0.65	0.78	0.89	0.86	Yes
JIDFJNIG_02652	0.98	0.98	0.98	0.57	0.94	0.57	0.56	0.93	0.92	0.86	Yes
JIDFJNIG_03014	0.96	0.95	0.71	0.66	0.77	0.82	0.94	0.88	0.9	0.86	Yes
JIDFJNIG_01193	0.85	0.99	0.96	0.7	0.87	0.95	0.63	0.74	0.94	0.85	Yes
JIDFJNIG_02473	1	0.95	0.98	0.65	0.23	0.78	0.88	0.95	0.94	0.85	Yes
JIDFJNIG_03850	0.95	1	0.99	0.94	0.89	0.4	0.58	0.84	0.9	0.85	Yes	K02674	pilY1	Type IV pilus assembly protein PilY1	PilY1. Type IV pilus assembly protein, tip-associated adhesin PilY1
JIDFJNIG_04089	0.71	0.89	0.94	0.73	0.91	0.98	0.83	0.88	0.81	0.85	Yes	K05517	tsx	Nucleoside-specific channel-forming protein	Channel_Tsx. Nucleoside-specific channel-forming protein, Tsx.
JIDFJNIG_04168	0.98	0.96	0.98	0.93	0.89	0.29	0.56	0.88	0.95	0.85	Yes
JIDFJNIG_01363	0.99	0.96	0.84	0.87	0.87	0.47	0.57	0.96	0.88	0.85	Yes
JIDFJNIG_00247	0.97	0.82	0.96	0.59	0.81	0.66	0.93	0.96	0.79	0.85	Yes	K01058	pldA	Phospholipase A1/A2 [EC:3.1.1.32 3.1.1.4]	PLA1, Phospholipase A1. Bacterial outer membrane bound acyl hydrolase with a broad substrate specificity
JIDFJNIG_05023	0.94	0.83	0.96	0.54	0.81	0.87	0.66	0.93	0.89	0.85	Yes
JIDFJNIG_01559	0.84	0.98	0.97	0.94	0.95	0.99	0.81	0.66	0.71	0.85	Yes
JIDFJNIG_00107	0.91	0.98	0.9	0.79	0.77	0.72	0.89	0.67	0.96	0.84	Yes
JIDFJNIG_03460	0.91	0.95	0.79	0.93	0.51	0.95	0.8	0.85	0.87	0.84	Yes	K03641	tolB	TolB protein	propeller_TolB. tol-pal system beta propeller repeat protein TolB;
JIDFJNIG_01084	0.99	0.94	0.9	0.46	0.9	0.52	0.74	0.96	0.9	0.84	Yes
JIDFJNIG_02529	0.97	0.97	0.97	0.64	0.76	0.86	0.46	0.93	0.8	0.84	Yes	K01190	lacZ	Beta-galactosidase [EC:3.2.1.23]	Bgal_small_N super family. Beta galactosidase small chain.
JIDFJNIG_04153	0.97	1	1	0.96	0.2	0.55	0.68	0.94	0.92	0.84	Yes
JIDFJNIG_04184	0.98	0.98	0.97	0.69	0.68	0.48	0.62	0.96	0.88	0.84	Yes
JIDFJNIG_01631	0.95	0.95	0.94	0.52	0.7	1	0.61	0.84	0.88	0.84	Yes
JIDFJNIG_03278	0.97	0.93	0.98	0.95	0.75	0.71	0.25	0.89	0.85	0.83	Yes
JIDFJNIG_03300	0.96	0.95	0.98	0.86	0.17	0.62	0.64	0.96	0.97	0.83	Yes
JIDFJNIG_00449	0.97	0.73	0.86	0.4	0.81	0.93	0.98	0.82	0.9	0.83	Yes
JIDFJNIG_02341	0.96	0.89	0.97	0.83	0.63	0.81	0.9	0.91	0.63	0.83	Yes
JIDFJNIG_04339	0.93	0.91	0.97	0.94	0.34	0.85	0.75	0.86	0.8	0.83	Yes
JIDFJNIG_03220	0.89	0.85	0.79	0.82	0.91	0.71	0.51	0.86	0.94	0.83	Yes
JIDFJNIG_03776	0.72	0.92	0.8	0.61	0.84	0.98	0.74	0.87	0.88	0.83	Yes
JIDFJNIG_01065	0.93	0.86	0.85	0.34	0.81	0.74	0.77	0.94	0.91	0.82	Yes
JIDFJNIG_00515	0.99	0.96	0.91	0.94	0.45	0.48	0.34	0.97	0.94	0.82	Yes
JIDFJNIG_01823	0.93	0.95	0.97	0.83	0.9	0.57	0.64	0.69	0.88	0.82	Yes
JIDFJNIG_02183	0.73	0.95	0.86	0.89	0.65	0.69	0.81	0.88	0.83	0.82	Yes
JIDFJNIG_02457	0.8	0.98	0.94	0.93	0.85	0.99	0.75	0.74	0.62	0.82	Yes	K02024	lamB	Maltoporin	lamB super family. maltoporin LamB
JIDFJNIG_04747	0.77	0.8	0.87	0.82	0.84	0.73	0.74	0.89	0.85	0.82	Yes
JIDFJNIG_00696	0.91	0.72	0.65	0.53	0.88	0.93	0.76	0.9	0.96	0.82	Yes
JIDFJNIG_01470	0.9	0.92	0.88	0.56	0.88	0.84	0.72	0.84	0.77	0.82	Yes
JIDFJNIG_01561	0.85	0.9	0.74	0.8	0.97	0.99	0.91	0.78	0.65	0.82	Yes
JIDFJNIG_01972	0.95	0.88	0.85	0.77	0.86	0.44	0.7	0.97	0.79	0.82	Yes
JIDFJNIG_04828	0.79	0.97	0.86	0.89	0.72	0.85	0.88	0.66	0.83	0.82	Yes
JIDFJNIG_01070	0.96	0.88	0.89	0.96	0.79	0.47	0.73	0.85	0.76	0.82	Yes
JIDFJNIG_02842	0.65	0.94	0.8	0.71	0.96	0.8	0.63	0.83	0.93	0.82	Yes
JIDFJNIG_01542	0.95	0.77	0.91	0.84	0.9	0.25	0.46	0.97	0.95	0.81	Yes
JIDFJNIG_02844	0.94	0.97	0.97	0.94	0.88	0.43	0.53	0.75	0.82	0.81	Yes
JIDFJNIG_03280	0.96	0.97	0.99	0.91	0.79	0.3	0.36	0.92	0.84	0.81	Yes
JIDFJNIG_01382	0.88	0.74	0.9	0.77	0.84	0.73	0.78	0.79	0.85	0.81	Yes
JIDFJNIG_02045	0.84	0.96	0.95	0.73	0.79	0.88	0.53	0.76	0.82	0.81	Yes
JIDFJNIG_02955	0.82	0.83	0.88	0.65	0.85	0.88	0.94	0.73	0.81	0.81	Yes
JIDFJNIG_02982	0.94	0.96	0.97	0.93	0.89	0.27	0.29	0.84	0.92	0.81	Yes
JIDFJNIG_01416	0.92	0.77	0.7	0.79	0.97	0.86	0.8	0.92	0.64	0.81	Yes
JIDFJNIG_03299	0.85	0.95	0.95	0.9	0.13	0.59	0.63	0.95	0.96	0.81	Yes
JIDFJNIG_00274	0.83	0.98	0.96	0.69	0.92	0.73	0.56	0.63	0.93	0.81	Yes
JIDFJNIG_02240	0.92	0.98	0.97	0.69	0.38	0.95	0.35	0.9	0.86	0.81	Yes	K16087	TC.FEV.OM3	Hemoglobin/transferrin/lactoferrin receptor protein	OM_channels super family. Porin superfamily.
JIDFJNIG_00737	0.83	0.96	0.91	0.83	0.98	0.9	0.66	0.59	0.77	0.81	Yes
JIDFJNIG_02781	0.78	0.92	0.76	0.65	0.86	0.79	0.59	0.83	0.94	0.81	Yes
JIDFJNIG_00852	0.71	0.64	0.78	0.81	0.87	0.68	0.85	0.94	0.88	0.81	Yes
JIDFJNIG_01528	0.82	0.85	0.81	0.81	0.87	0.98	0.34	0.88	0.81	0.81	Yes	K14062	ompN	Outer membrane protein N	OmpC. Outer membrane porin OmpC/OmpF/PhoE [Cell wall/membrane/envelope biogenesis]
JIDFJNIG_01195	0.94	0.85	0.97	0.96	0.16	0.81	0.72	0.91	0.76	0.81	Yes
JIDFJNIG_02662	0.75	0.83	0.95	0.91	0.85	0.55	0.75	0.78	0.85	0.81	Yes
JIDFJNIG_04995	0.82	0.96	0.96	0.79	0.86	0.94	0.78	0.66	0.65	0.8	Yes
JIDFJNIG_02926	0.89	0.98	0.92	0.76	0.91	0.94	0.46	0.68	0.73	0.8	Yes
JIDFJNIG_04539	0.71	0.78	0.65	0.73	0.9	0.69	0.82	0.88	0.91	0.8	Yes
JIDFJNIG_02780	0.73	0.94	0.92	0.69	0.82	0.49	0.84	0.85	0.8	0.8	Yes
JIDFJNIG_03298	0.9	0.9	0.97	0.82	0.16	0.47	0.64	0.95	0.95	0.8	Yes
JIDFJNIG_00017	0.91	0.84	0.93	0.88	0.74	0.96	0.98	0.7	0.53	0.8	Yes
JIDFJNIG_03709	0.9	0.95	0.98	0.74	0.36	0.86	0.43	0.94	0.75	0.8	Yes	K02014	TC.FEV.OM	Iron complex outermembrane recepter protein	FepA. Outer membrane receptor for ferrienterochelin and colicins
JIDFJNIG_02117	0.89	0.9	0.88	0.8	0.87	0.64	0.5	0.87	0.72	0.8	Yes
JIDFJNIG_03444	0.62	0.95	0.96	0.7	0.96	0.98	0.74	0.62	0.78	0.8	Yes
Endozoicomonas sp. ALC013
Locus Tag	AAC	DPC	QSO	BLOSUM	DPC- PSSM	S- FPSSM	Pse- PSSM	CTDC	CTDT	Score	T6SE	KO	Gene symbol	KEGG annotation	CD-search
LHBGDAMG_02787	0.99	0.97	0.99	0.93	0.94	0.98	0.9	0.98	0.96	0.96	Yes	K07093		Uncharacterized protein	Secreted phosphatase, PhoX family
LHBGDAMG_04732	0.95	0.99	0.99	0.91	0.99	0.9	0.95	0.94	0.95	0.95	Yes
LHBGDAMG_01088	0.99	0.97	1	0.92	0.98	0.99	0.75	0.98	0.92	0.95	Yes	K04744	lptD	LPS-assembly protein	LPS assembly outer membrane protein LptD
LHBGDAMG_03062	0.99	0.99	0.99	0.72	0.99	0.94	0.98	0.96	0.91	0.94	Yes
LHBGDAMG_00818	0.98	0.91	0.93	0.95	0.95	0.78	0.93	0.93	0.96	0.93	Yes
LHBGDAMG_00305	0.96	0.97	0.98	0.8	0.87	0.96	0.97	0.92	0.87	0.92	Yes
LHBGDAMG_04315	0.94	0.95	0.97	0.95	0.97	0.99	0.96	0.88	0.78	0.92	Yes	K11904	vgrG	Type VI secretion system secreted protein VgrG	VgrG. Uncharacterized conserved protein VgrG, implicated in type VI secretion
LHBGDAMG_02138	0.97	0.92	0.97	0.74	0.89	0.96	0.93	0.94	0.86	0.91	Yes	K01200	pulA	Pullulanase [EC:3.2.1.41]	pullul_strch super family. alpha-1,6-glucosidases, pullulanase-type.
LHBGDAMG_01744	0.97	0.93	0.96	0.8	0.84	0.86	0.83	0.97	0.92	0.91	Yes
LHBGDAMG_00650	0.95	0.87	0.91	0.68	0.96	0.97	0.86	0.96	0.93	0.91	Yes
LHBGDAMG_02136	0.99	0.94	0.99	0.83	0.88	1	0.86	0.94	0.74	0.9	Yes	K02024	lamB	Maltoporin	lamB super family. maltoporin LamB
LHBGDAMG_01363	0.87	0.89	0.97	0.87	0.74	0.94	0.91	0.96	0.87	0.9	Yes
LHBGDAMG_01872	0.98	0.97	1	0.96	0.94	0.77	0.66	0.89	0.87	0.9	Yes
LHBGDAMG_03314	0.99	0.97	0.83	0.75	0.84	0.77	0.98	0.97	0.89	0.9	Yes
LHBGDAMG_03203	0.94	0.94	0.97	0.96	0.95	0.98	0.66	0.9	0.79	0.89	Yes
LHBGDAMG_01455	0.93	0.72	0.95	0.82	0.98	0.99	0.98	0.9	0.82	0.89	Yes	K01387	colA	Microbial collagenase [EC:3.4.24.3]	Peptidase_M9. Collagenase; This family of enzymes break down collagens.
LHBGDAMG_01949	0.98	0.97	0.98	0.75	0.95	0.85	0.63	0.9	0.89	0.89	Yes
LHBGDAMG_04050	0.97	0.94	0.98	0.88	0.9	0.84	0.63	0.88	0.9	0.89	Yes
LHBGDAMG_01000	0.93	0.98	0.98	0.92	0.85	0.97	0.74	0.85	0.78	0.88	Yes
LHBGDAMG_00777	0.97	0.95	0.93	0.84	0.91	0.57	0.92	0.89	0.88	0.88	Yes
LHBGDAMG_00983	1	0.96	0.98	0.65	0.57	0.82	0.82	0.95	0.94	0.88	Yes
LHBGDAMG_00985	0.96	0.94	0.98	0.74	0.76	0.97	0.77	0.88	0.86	0.88	Yes	K01198	xynB	Xylan 1,4-beta-xylosidase [EC:3.2.1.37]	GH43_XynB-like.Glycosyl hydrolase family 43, such as Bacteroides ovatus alpha-L-arabinofuranosidase
LHBGDAMG_01742	0.89	0.96	0.9	0.71	0.88	0.94	0.58	0.97	0.92	0.88	Yes
LHBGDAMG_03138	0.85	0.96	0.93	0.86	0.92	0.98	0.93	0.71	0.89	0.88	Yes	K11903	hcp	Type VI secretion system secreted protein Hcp	Hcp. Type VI protein secretion system component Hcp (secreted cytotoxin)
LHBGDAMG_00822	0.92	0.97	0.95	0.89	0.93	0.62	0.88	0.9	0.81	0.88	Yes
LHBGDAMG_00984	0.97	0.9	0.98	0.6	0.57	0.94	0.89	0.91	0.92	0.87	Yes	K01214	ISA	Isoamylase [EC:3.2.1.68]	PulA.Pullulanase/glycogen debranching enzyme [Carbohydrate transport and metabolism].
LHBGDAMG_00991	0.96	0.74	0.97	0.55	0.95	0.99	0.79	0.97	0.83	0.87	Yes
LHBGDAMG_02072	0.96	0.98	0.98	0.91	0.85	0.4	0.69	0.91	0.92	0.87	Yes
LHBGDAMG_00806	0.99	0.93	0.82	0.53	0.68	0.76	0.96	0.94	0.95	0.86	Yes
LHBGDAMG_03657	0.97	0.74	0.98	0.44	0.94	0.95	0.81	0.89	0.92	0.86	Yes
LHBGDAMG_00140	0.87	0.97	0.93	0.89	0.55	0.95	0.93	0.77	0.88	0.86	Yes
LHBGDAMG_04704	0.95	0.89	0.96	0.7	0.61	0.98	0.78	0.89	0.86	0.86	Yes	K01214	ISA	Isoamylase [EC:3.2.1.68]	PulA.Pullulanase/glycogen debranching enzyme [Carbohydrate transport and metabolism].
LHBGDAMG_00051	0.95	0.98	0.99	0.97	0.81	0.76	0.46	0.77	0.9	0.85	Yes	K02674	pilY1	Type IV pilus assembly protein PilY1	PilY1. Type IV pilus assembly protein, tip-associated adhesin PilY1
LHBGDAMG_01719	0.95	1	0.99	0.94	0.9	0.39	0.6	0.85	0.9	0.85	Yes	K02674	pilY1	Type IV pilus assembly protein PilY1	PilY1. Type IV pilus assembly protein, tip-associated adhesin PilY1
LHBGDAMG_02933	0.98	0.97	0.98	0.93	0.9	0.37	0.56	0.85	0.94	0.85	Yes
LHBGDAMG_02785	0.85	0.99	0.96	0.7	0.87	0.95	0.63	0.74	0.94	0.85	Yes
LHBGDAMG_00139	0.99	0.99	0.94	0.89	0.3	0.62	0.76	0.93	0.95	0.85	Yes
LHBGDAMG_00651	0.84	0.98	0.97	0.94	0.95	0.99	0.81	0.66	0.71	0.85	Yes
LHBGDAMG_03201	0.71	0.89	0.94	0.71	0.9	0.96	0.83	0.88	0.81	0.85	Yes	K05517	tsx	Nucleoside-specific channel-forming protein	Channel_Tsx. Nucleoside-specific channel-forming protein, Tsx.
LHBGDAMG_01251	0.91	0.95	0.79	0.93	0.51	0.95	0.8	0.85	0.87	0.84	Yes	K03641	tolB	TolB protein	propeller_TolB. tol-pal system beta propeller repeat protein TolB;
LHBGDAMG_03790	0.93	0.94	0.97	0.84	0.92	0.74	0.7	0.69	0.88	0.84	Yes
LHBGDAMG_04738	0.98	0.7	0.98	0.65	0.87	0.77	0.76	0.97	0.79	0.84	Yes
LHBGDAMG_02065	0.96	0.89	0.97	0.84	0.71	0.8	0.91	0.91	0.63	0.84	Yes
LHBGDAMG_02618	0.99	0.96	0.92	0.87	0.98	0.35	0.54	0.83	0.94	0.84	Yes
LHBGDAMG_04068	0.98	0.98	0.97	0.7	0.7	0.48	0.62	0.96	0.88	0.84	Yes
LHBGDAMG_04439	0.86	0.92	0.93	0.84	0.76	0.58	0.68	0.95	0.85	0.84	Yes
LHBGDAMG_01870	0.97	0.94	0.98	0.95	0.77	0.74	0.26	0.89	0.85	0.84	Yes
LHBGDAMG_02729	0.98	1	1	0.95	0.19	0.55	0.68	0.95	0.92	0.84	Yes
LHBGDAMG_01124	0.79	0.97	0.89	0.89	0.65	0.68	0.81	0.89	0.84	0.83	Yes
LHBGDAMG_00436	0.96	0.94	0.94	0.5	0.64	1	0.6	0.84	0.88	0.83	Yes
LHBGDAMG_01919	0.97	0.91	0.8	0.89	0.84	0.43	0.55	0.95	0.9	0.83	Yes
LHBGDAMG_03474	0.97	0.97	0.97	0.62	0.75	0.86	0.45	0.93	0.79	0.83	Yes	K01190	lacZ	Beta-galactosidase [EC:3.2.1.23]	Bgal_small_N super family. Beta galactosidase small chain.
LHBGDAMG_04634	0.93	0.89	0.87	0.37	0.81	0.75	0.78	0.93	0.91	0.83	Yes
LHBGDAMG_01058	0.97	0.74	0.87	0.41	0.79	0.94	0.99	0.81	0.89	0.83	Yes
LHBGDAMG_01893	0.96	0.95	0.98	0.86	0.17	0.58	0.65	0.96	0.97	0.83	Yes
LHBGDAMG_03439	0.89	0.85	0.79	0.82	0.91	0.71	0.51	0.86	0.94	0.83	Yes
LHBGDAMG_03656	0.72	0.92	0.8	0.61	0.84	0.98	0.74	0.87	0.88	0.83	Yes
LHBGDAMG_04362	0.92	0.9	0.9	0.34	0.83	0.85	0.79	0.81	0.92	0.83	Yes
LHBGDAMG_00634	0.95	0.79	0.93	0.86	0.9	0.25	0.46	0.97	0.95	0.82	Yes
LHBGDAMG_00891	0.9	0.92	0.88	0.56	0.88	0.84	0.72	0.84	0.77	0.82	Yes
LHBGDAMG_01453	0.91	0.72	0.65	0.53	0.88	0.93	0.76	0.9	0.96	0.82	Yes
LHBGDAMG_04626	0.93	0.94	0.88	0.62	0.56	0.64	0.93	0.84	0.87	0.82	Yes
LHBGDAMG_04843	0.95	0.88	0.85	0.77	0.86	0.44	0.7	0.97	0.79	0.82	Yes
LHBGDAMG_00776	0.94	0.96	0.97	0.93	0.9	0.28	0.35	0.84	0.92	0.82	Yes
LHBGDAMG_02328	0.86	0.75	0.88	0.76	0.83	0.76	0.81	0.8	0.85	0.82	Yes
LHBGDAMG_00653	0.86	0.89	0.72	0.86	0.97	0.99	0.91	0.76	0.61	0.81	Yes
LHBGDAMG_00751	0.82	0.83	0.88	0.65	0.85	0.88	0.94	0.73	0.81	0.81	Yes
LHBGDAMG_04714	0.84	0.96	0.95	0.73	0.79	0.88	0.53	0.76	0.82	0.81	Yes
LHBGDAMG_02345	0.92	0.77	0.7	0.79	0.97	0.86	0.8	0.92	0.64	0.81	Yes
LHBGDAMG_01267	0.64	0.97	0.93	0.79	0.94	0.97	0.69	0.72	0.75	0.81	Yes
LHBGDAMG_04204	0.99	0.96	0.9	0.94	0.43	0.51	0.24	0.97	0.93	0.81	Yes
LHBGDAMG_02042	0.82	0.98	0.96	0.7	0.92	0.73	0.56	0.62	0.93	0.81	Yes
LHBGDAMG_02654	0.92	0.98	0.97	0.68	0.36	0.94	0.36	0.91	0.86	0.81	Yes	K16087	TC.FEV.OM3	Hemoglobin/transferrin/lactoferrin receptor protein	FepA. Outer membrane receptor for ferrienterochelin and colicins
LHBGDAMG_01892	0.83	0.94	0.94	0.89	0.13	0.59	0.65	0.94	0.96	0.81	Yes
LHBGDAMG_02649	0.82	0.85	0.81	0.81	0.87	0.98	0.34	0.88	0.81	0.81	Yes	K14062	ompN	Outer membrane protein N	OmpC. Outer membrane porin OmpC/OmpF/PhoE [Cell wall/membrane/envelope biogenesis]
LHBGDAMG_02783	0.94	0.85	0.97	0.96	0.15	0.81	0.74	0.91	0.75	0.8	Yes
LHBGDAMG_04260	0.94	0.91	0.96	0.78	0.5	0.92	0.37	0.85	0.82	0.8	Yes
LHBGDAMG_00829	0.9	0.84	0.93	0.87	0.73	0.95	0.98	0.7	0.56	0.8	Yes
LHBGDAMG_02814	0.82	0.96	0.91	0.81	0.98	0.93	0.68	0.58	0.74	0.8	Yes
LHBGDAMG_01891	0.9	0.9	0.97	0.82	0.16	0.47	0.64	0.95	0.95	0.8	Yes
LHBGDAMG_04441	0.94	0.87	0.81	0.78	0.48	0.6	0.55	0.9	0.94	0.8	Yes
LHBGDAMG_04121	0.92	0.87	0.84	0.82	0.93	0.39	0.44	0.87	0.87	0.8	Yes
LHBGDAMG_04745	0.85	0.91	0.89	0.66	0.91	0.93	0.7	0.74	0.68	0.8	Yes
LHBGDAMG_04266	0.67	0.76	0.63	0.79	0.83	0.83	0.91	0.88	0.84	0.8	Yes
LHBGDAMG_04341	0.89	0.86	0.9	0.47	0.72	0.94	0.59	0.89	0.76	0.8	Yes
Endozoicomonas sp. ALE010
Locus Tag	AAC	DPC	QSO	BLOSUM	DPC- PSSM	S- FPSSM	Pse- PSSM	CTDC	CTDT	Score	T6SE	KO	Gene symbol	KEGG annotation	CD-search
LJEOIAFA_02707	0.99	0.97	0.99	0.94	0.93	0.98	0.93	0.97	0.96	0.96	Yes	K07093		uncharacterized protein	Secreted phosphatase, PhoX family
LJEOIAFA_04917	0.99	0.98	0.99	0.85	0.88	0.97	0.98	0.96	0.94	0.95	Yes
LJEOIAFA_03782	0.95	0.98	0.98	0.95	0.98	0.96	0.88	0.93	0.93	0.95	Yes
LJEOIAFA_00984	0.99	0.97	1	0.92	0.98	0.99	0.74	0.98	0.92	0.95	Yes	K04744	lptD	LPS-assembly protein	LPS assembly outer membrane protein LptD
LJEOIAFA_04689	0.94	0.99	0.99	0.96	0.98	0.94	0.91	0.95	0.9	0.95	Yes
LJEOIAFA_04934	0.98	0.94	0.99	0.97	0.98	0.99	0.98	0.9	0.89	0.95	Yes
LJEOIAFA_02095	0.99	0.98	0.98	0.74	0.99	0.93	0.98	0.96	0.92	0.94	Yes
LJEOIAFA_04748	0.93	1	1	0.98	0.98	0.91	0.88	0.93	0.89	0.94	Yes
LJEOIAFA_00178	0.98	0.91	0.93	0.93	0.94	0.77	0.94	0.94	0.96	0.93	Yes
LJEOIAFA_03233	0.94	0.96	0.97	0.95	0.97	0.99	0.97	0.89	0.8	0.92	Yes	K11904	vgrG	Type VI secretion system secreted protein VgrG	VgrG. Uncharacterized conserved protein VgrG, implicated in type VI secretion
LJEOIAFA_02904	0.98	0.92	0.96	0.74	0.87	0.96	0.94	0.94	0.87	0.91	Yes	K01200	pulA	Pullulanase [EC:3.2.1.41]	pullul_strch super family. alpha-1,6-glucosidases, pullulanase-type.
LJEOIAFA_04860	0.96	0.91	0.97	0.89	0.93	0.97	0.96	0.89	0.78	0.91	Yes
LJEOIAFA_04309	0.93	0.94	0.97	0.93	0.95	0.99	0.7	0.9	0.8	0.9	Yes
LJEOIAFA_02906	0.98	0.95	0.97	0.86	0.85	1	0.85	0.95	0.7	0.89	Yes	K02024	lamB	Maltoporin	lamB super family. maltoporin LamB
LJEOIAFA_03829	0.86	0.98	0.96	0.77	0.83	0.96	0.71	0.93	0.94	0.89	Yes
LJEOIAFA_03178	0.93	0.72	0.95	0.82	0.98	0.99	0.98	0.9	0.82	0.89	Yes	K01387	colA	Microbial collagenase [EC:3.4.24.3]	Peptidase_M9. Collagenase; This family of enzymes break down collagens.
LJEOIAFA_01078	0.97	0.94	0.98	0.89	0.88	0.84	0.63	0.87	0.9	0.89	Yes
LJEOIAFA_02361	0.92	0.99	0.98	0.92	0.85	0.98	0.75	0.85	0.79	0.88	Yes	K03111	ssb	Single-strand DNA-binding protein	OM_channels super family. Porin superfamily.
LJEOIAFA_04598	1	0.95	0.93	0.85	0.78	0.49	0.91	0.93	0.94	0.88	Yes
LJEOIAFA_02376	0.97	0.91	0.98	0.65	0.57	0.94	0.87	0.92	0.93	0.88	Yes	K01214	ISA	Isoamylase [EC:3.2.1.68]
LJEOIAFA_03242	0.85	0.96	0.93	0.86	0.92	0.98	0.93	0.71	0.89	0.88	Yes	K11903	hcp	Type VI secretion system secreted protein Hcp	Hcp. Type VI protein secretion system component Hcp (secreted cytotoxin)
LJEOIAFA_04961	0.96	0.98	0.96	0.74	0.8	0.85	0.96	0.73	0.88	0.87	Yes
LJEOIAFA_03288	0.99	0.93	0.98	0.98	0.71	0.97	0.27	0.9	0.92	0.87	Yes
LJEOIAFA_02001	0.94	0.89	0.96	0.69	0.66	0.99	0.81	0.89	0.86	0.86	Yes	K01214	ISA	Isoamylase [EC:3.2.1.68]	PulA.Pullulanase/glycogen debranching enzyme [Carbohydrate transport and metabolism].
LJEOIAFA_02375	0.96	0.94	0.98	0.71	0.77	0.95	0.7	0.85	0.82	0.86	Yes	K01198	xynB	Xylan 1,4-beta-xylosidase [EC:3.2.1.37]	GH43_XynB-like.Glycosyl hydrolase family 43, such as Bacteroides ovatus alpha-L-arabinofuranosidase
LJEOIAFA_03289	0.97	0.97	0.96	0.93	0.81	1	0.35	0.92	0.74	0.86	Yes
LJEOIAFA_04311	0.71	0.89	0.95	0.73	0.91	0.98	0.81	0.89	0.84	0.86	Yes	K05517	tsx	Nucleoside-specific channel-forming protein	Channel_Tsx. Nucleoside-specific channel-forming protein, Tsx.
LJEOIAFA_03754	0.99	0.93	0.81	0.52	0.75	0.61	0.96	0.93	0.95	0.85	Yes
LJEOIAFA_00049	0.95	0.98	0.99	0.97	0.78	0.76	0.44	0.79	0.9	0.85	Yes	K02674	pilY1	Type IV pilus assembly protein PilY1	PilY1. Type IV pilus assembly protein, tip-associated adhesin PilY1
LJEOIAFA_02377	1	0.95	0.98	0.65	0.23	0.78	0.88	0.95	0.94	0.85	Yes
LJEOIAFA_04147	0.99	0.99	0.94	0.89	0.3	0.62	0.76	0.93	0.95	0.85	Yes
LJEOIAFA_03368	0.95	1	0.99	0.94	0.9	0.4	0.57	0.84	0.9	0.85	Yes	K02674	pilY1	Type IV pilus assembly protein PilY1	PilY1. Type IV pilus assembly protein, tip-associated adhesin PilY1
LJEOIAFA_00680	0.97	0.81	0.96	0.57	0.8	0.67	0.94	0.96	0.77	0.84	Yes	K01058	pldA	Phospholipase A1/A2 [EC:3.1.1.32 3.1.1.4]	PLA1, Phospholipase A1. Bacterial outer membrane bound acyl hydrolase with a broad substrate specificity
LJEOIAFA_02759	0.96	0.87	0.97	0.83	0.73	0.83	0.92	0.9	0.63	0.84	Yes
LJEOIAFA_03863	0.97	1	1	0.96	0.2	0.55	0.68	0.94	0.92	0.84	Yes
LJEOIAFA_03510	0.91	0.95	0.79	0.94	0.37	0.96	0.8	0.84	0.88	0.84	Yes	K03641	tolB	TolB protein	propeller_TolB. tol-pal system beta propeller repeat protein TolB;
LJEOIAFA_01609	0.96	0.97	0.97	0.63	0.76	0.86	0.44	0.93	0.8	0.83	Yes	K01190	lacZ	Beta-galactosidase [EC:3.2.1.23]	Bgal_small_N super family. Beta galactosidase small chain.
LJEOIAFA_00555	0.97	0.74	0.86	0.41	0.8	0.92	0.98	0.83	0.9	0.83	Yes
LJEOIAFA_01142	0.96	0.97	0.98	0.76	0.42	0.95	0.41	0.95	0.84	0.83	Yes	K16087	TC.FEV.OM3	Hemoglobin/transferrin/lactoferrin receptor protein	OM_channels super family. Porin superfamily.
LJEOIAFA_04982	0.95	0.81	0.96	0.55	0.77	0.85	0.95	0.92	0.7	0.83	Yes
LJEOIAFA_03265	0.96	0.95	0.98	0.86	0.16	0.59	0.63	0.96	0.97	0.83	Yes
LJEOIAFA_02836	0.84	0.82	0.88	0.69	0.85	0.89	0.93	0.74	0.82	0.82	Yes
LJEOIAFA_04442	0.98	0.89	0.87	0.31	0.69	0.98	0.97	0.93	0.69	0.82	Yes
LJEOIAFA_03180	0.91	0.72	0.65	0.53	0.88	0.93	0.76	0.9	0.96	0.82	Yes
LJEOIAFA_02922	0.99	0.96	0.93	0.92	0.41	0.57	0.3	0.97	0.93	0.82	Yes
LJEOIAFA_02778	0.97	0.94	0.68	0.53	0.66	0.63	0.94	0.9	0.9	0.82	Yes
LJEOIAFA_03286	0.96	0.97	0.99	0.91	0.78	0.3	0.35	0.92	0.87	0.82	Yes
LJEOIAFA_01729	0.86	0.75	0.88	0.76	0.83	0.76	0.81	0.8	0.85	0.82	Yes
LJEOIAFA_02809	0.94	0.96	0.97	0.93	0.9	0.28	0.36	0.82	0.92	0.82	Yes
LJEOIAFA_00515	0.84	0.96	0.95	0.73	0.79	0.88	0.53	0.76	0.82	0.81	Yes
LJEOIAFA_03494	0.63	0.97	0.93	0.8	0.95	0.97	0.64	0.72	0.77	0.81	Yes
LJEOIAFA_04877	0.95	0.71	0.73	0.32	0.98	0.66	0.85	0.94	0.92	0.81	Yes
LJEOIAFA_03266	0.85	0.93	0.95	0.9	0.13	0.58	0.64	0.94	0.96	0.81	Yes
LJEOIAFA_00174	0.91	0.7	0.78	0.77	0.81	0.54	0.94	0.96	0.76	0.81	Yes
LJEOIAFA_02711	0.94	0.85	0.97	0.96	0.15	0.81	0.74	0.91	0.75	0.8	Yes
LJEOIAFA_03267	0.9	0.9	0.97	0.82	0.16	0.47	0.64	0.95	0.95	0.8	Yes
LJEOIAFA_04941	0.95	0.96	0.96	0.81	0.6	0.66	0.85	0.76	0.67	0.8	Yes
LJEOIAFA_03568	0.9	0.95	0.98	0.74	0.36	0.86	0.43	0.94	0.75	0.8	Yes	K02014	TC.FEV.OM	Iron complex outermembrane recepter protein	FepA. Outer membrane receptor for ferrienterochelin and colicins
LJEOIAFA_00361	0.89	0.86	0.9	0.47	0.72	0.94	0.59	0.89	0.76	0.8	Yes
